# Single Cell Multiomics Across Nine Mammals Reveals Cell Type Specific Regulatory Conservation in the Brain

**DOI:** 10.1101/2025.08.06.668931

**Authors:** Ashlyn G. Anderson, Brianne B. Rogers, Erin A. Barinaga, Jacob M. Loupe, Elisa WaMaina, S. Quinn Johnston, Henry L. Limbo, Elizabeth A. Gardner, Anna J. Moyer, Amanda L. Gross, Douglas R. Martin, Summer B. Thyme, Lindsay F. Rizzardi, Richard M. Myers, Gregory M. Cooper, J. Nicholas Cochran

**Affiliations:** HudsonAlpha Institute for Biotechnology, Huntsville, AL, USA; University of Alabama at Birmingham, Birmingham, AL, USA; Department of Biochemistry and Molecular Biotechnology, The University of Massachusetts Chan Medical School, Worcester, MA; College of Veterinary Medicine, Auburn University, Auburn, Alabama, USA; Department of Biochemistry and Molecular Biology, The University of Alabama in Birmingham, Birmingham, AL, USA

## Abstract

Understanding the gene regulatory mechanisms underlying brain function is crucial for advancing knowledge of the genetic basis of neurologic diseases. Cis-regulatory elements (CREs) play a pivotal role in gene regulation, and their evolutionary conservation can offer valuable insights. Importantly, the function and evolution of CREs are affected not only by primary sequence, but also by the *cis*- and *trans*-regulatory context. However, comparative functional analyses across species have been limited, leaving how these regulatory landscapes evolve in the brain largely unresolved. Here, we generated single-nucleus multiomic (snRNA- and snATAC-seq) data from cortex tissue across nine mammalian species and identified candidate CREs (cCREs) in a cell type–specific manner. We developed a multidimensional framework of conservation to assess sites of shared function that integrates sequence, chromatin accessibility, and enhancer–gene associations. Using massively parallel reporter assays (MPRA) in human neural progenitor cells and neurons, we measured activity of cCREs including both conserved and human-specific regions. CRISPR interference validated conserved enhancer function, including at neurodevelopmentally important genes like *FAM181B*. Motif enrichment identified transcription factors distinguishing conserved versus recent cCREs. Linkage disequilibrium score regression indicated that both conserved and human-specific cCREs were enriched for neuropsychiatric GWAS risk, while neurodegenerative risk was confined to conserved elements. Our findings define functional dimensions of enhancer conservation and demonstrate how regulatory evolution shapes human brain biology and disease susceptibility.
