## Supplementary Table 1 for "Single Cell Multiomics Across Nine Mammals Reveals Cell Type Specific Regulatory Conservation in the Brain"

### Sheet: Sheet1
Species	SampleID	Sex	Age	PMI (hours)	Source	Description
cat	cat2079	F	4.1 months	0	Auburn (Martin Lab)
cat	cat1351	M	4.3 months	0	Auburn (Martin Lab)
cat	cat2066	F	4.2 months	0	Auburn (Martin Lab)
horse	horse	M	5 days	12	Auburn (State Lab)
cow	cow	M	6 days old	12	Auburn (State Lab)
rat	rat524253	F	6-8 weeks	0	bioIVT
rat	rat524252	M	6-8 weeks	0	bioIVT
rabbit	RAB101959	F	8-12 weeks	0	bioIVT
rabbit	RAB101958	M	8-12 weeks	0	bioIVT
zebrafish	AM09	F	1 year	0	UAB (Thyme Lab)	5 female zebrafish were pooled
macaque	macaque1	M	6 years	see Zemke et al.	Zemke et al.
macaque	macaque2	M	6 years	see Zemke et al.	Zemke et al.
macaque	macaque3	M	14 years	see Zemke et al.	Zemke et al.
marmoset	marmoset1	M	5 years	see Zemke et al.	Zemke et al.
marmoset	marmoset2	M	4 years	see Zemke et al.	Zemke et al.
marmoset	marmoset3	F	6 years	see Zemke et al.	Zemke et al.
mouse	mouse1	M	56 days	see Zemke et al.	Zemke et al.
mouse	mouse2	M	56 days	see Zemke et al.	Zemke et al.
mouse	mouse3	M	56 days	see Zemke et al.	Zemke et al.
mouse	mouse4	M	56 days	see Zemke et al.	Zemke et al.
mouse	mouse5	M	56 days	see Zemke et al.	Zemke et al.
mouse	mouse6	M	56 days	see Zemke et al.	Zemke et al.
mouse	mouse7	M	56 days	see Zemke et al.	Zemke et al.
mouse	mouse8	M	56 days	see Zemke et al.	Zemke et al.
human	1224	F	55 years	25.8	Anderson et al.
human	1230	M	49 years	12.5	Anderson et al.
human	1238	M	63 years	19.8	Anderson et al.
human	3329	F	74 years	14	Anderson et al.
human	3586	M	76 years	16	Anderson et al.
human	4305	M	77 years	10.2	Anderson et al.
human	4313	F	66 years	15.7	Anderson et al.
human	4443	F	79 years	7.6	Anderson et al.
human	4481	M	86 years	14.5	Anderson et al.
human	4482	M	77 years	8	Anderson et al.
human	4627	F	92 years	21.1	Anderson et al.
human	HCT17HEX	F	77 years	21.36	Anderson et al.
human	HCTZZT	M	84 years	15.5	Anderson et al.
human	NT1261	F	54 years	26	Anderson et al.
human	NT1271	F	50 years	14.75	Anderson et al.
