## Supplementary Table 2 for "Single Cell Multiomics Across Nine Mammals Reveals Cell Type Specific Regulatory Conservation in the Brain"

species	sample	nCountRNA	nFeature_RNA	nCount_ATAC	nFeature_ATAC	Astrocytes	Endothelial	Excitatory	Inhibitory	Microglia	Oligodendrocytes	OPCs	Pericytes	Total
cow	cow1	12718.9454	3019.091954	22049.07088	9651.728517	1370	95	1872	590	463	2042	847	29	7308
cat	cat2079	8354.341275	2741.198179	19348.14446	8386.211684	574	109	2247	1144	805	648	1010	53	6590
cat	cat1351	10531.92074	3268.007184	15250.45151	7717.461087	383	49	3939	1107	539	1711	567	57	8352
cat	cat2066	10460.98677	3183.359891	15978.66794	7777.771623	323	75	3195	1173	814	1077	636	37	7330
horse	horse1	11593.09435	2809.599651	14590.36559	7000.04335	1389	288	1653	714	1502	636	949	320	7451
macaque	1_macaque	11767.31351	3337.448161	18421.46241	8673.35885	21	6	6780	1220	4	30	8	4	8073
macaque	2_macaque	7348.631574	2357.539424	20526.79279	9008.818342	267	151	2880	1693	571	5305	392	92	11351
macaque	3_macaque	6689.513502	2169.841434	12113.38162	5590.342515	242	190	2013	1473	587	4217	403	133	9258
marmoset	1_marmoset	5210.749425	2091.443422	23345.10357	9839.229382	248	215	4042	1725	409	3383	300	106	10428
marmoset	2_marmoset	5129.30262	2068.607691	23814.99009	10069.90978	246	203	3427	1511	384	3259	278	80	9388
marmoset	3_marmoset	7271.152585	2401.541509	25621.64103	10772.08512	353	290	4416	1858	208	1967	302	122	9516
mouse	1_mouse	8634.01382	2596.326914	32425.03172	14396.89737	347	33	2373	666	407	252	145	191	4414
mouse	2_mouse	6797.063252	2282.411848	30369.9384	13357.93356	500	25	5007	1406	617	377	284	258	8474
mouse	3_mouse	6555.41139	2297.199958	40363.39078	19017.75903	296	2	3512	672	7	65	112	40	4706
mouse	4_mouse	8859.285905	2620.387971	38963.29247	17387.0774	409	18	5009	1088	425	921	246	114	8230
mouse	5_mouse	6682.644351	2292.529707	45198.19791	20340.83054	146	4	1744	352	3	61	54	26	2390
mouse	6_mouse	9005.664385	2652.81958	33982.11965	15066.64872	403	25	6042	1508	753	1512	291	130	10664
mouse	7_mouse	9477.700711	2654.538341	38376.21699	16976.0774	765	53	9353	1981	818	1674	404	275	15323
mouse	8_mouse	7081.944404	2294.533683	37107.34009	15689.74357	227	20	3433	656	319	682	135	50	5522
rabbit	1_rabbit	5811.163781	1853.234788	12955.54172	5951.531357	306	57	2792	690	3279	1625	831	67	9647
rabbit	2_rabbit	7882.402025	2205.711013	15378.70823	6927.998987	1122	79	3414	649	847	854	700	235	7900
rat	1_rat	11848.41965	3705.06734	3379.234348	1690.889923	556	7	3005	816	578	941	412	26	6341
rat	2_rat	10230.25995	3340.207465	10824.45415	5184.642478	226	19	2056	1052	350	1307	245	23	5278
human	1224	18723.33347	4460.338221	16364.6703	7786.848764	518	42	4132	1746	201	133	290	99	7161
human	1230	18823.89721	3086.787087	8561.809976	4263.697474	780	31	1093	837	161	1401	303	25	4631
human	1238	11146.94302	2567.674998	18575.224	8193.393415	389	48	1469	717	283	8360	411	46	11723
human	3329	14300.7929	2465.440164	10714.45792	5302.755055	387	5	2419	946	211	3041	300	11	7320
human	3586	13941.3232	3405.098247	14607.45711	7054.209485	631	32	4376	1539	152	2535	375	60	9700
human	4305	19241.24312	2882.398856	7364.118775	3734.995206	287	7	1752	964	347	2788	293	28	6466
human	4313	6327.887943	1438.259574	6508.388652	3162.133333	59	0	22	10	17	1258	44	0	1410
human	4443	21082.304	2878.1079	6872.038964	3572.039178	390	9	1558	699	171	1661	169	14	4671
human	4481	12360.21488	3703.889105	10340.15297	5212.185562	404	41	6457	2014	233	1772	327	42	11290
human	4482	34040.51061	3556.85421	9587.995218	4787.362841	449	8	3109	1669	415	2622	260	42	8574
human	4627	14418.4674	3612.942802	13710.65546	6719.373759	477	27	5072	1428	241	1370	221	28	8864
human	HCT17HEX	27246.69233	3572.900141	5827.578503	2947.860948	601	1	2908	1318	264	3044	380	6	8522
human	HCTZZT	15103.19116	2707.670078	5178.21449	2693.683586	161	0	847	245	26	1006	157	1	2443
human	NT1261	25718.16488	3676.208653	13347.9971	6302.163516	99	7	3008	1289	192	899	349	28	5871
human	NT1271	27227.25845	3083.22076	8150.166617	4033.674544	623	6	1662	910	265	2894	314	12	6686
