## Supplementary Table 6 for "Single Cell Multiomics Across Nine Mammals Reveals Cell Type Specific Regulatory Conservation in the Brain"

pattern	num_observed	match0	qval0	match1	qval1	match2	qval2	species
pos_patterns.pattern_0	2791	CTCF_MA0139.1	3.27E-14	CTCF_HUMAN.H11MO.0.A	1.13E-11	CTCF_MOUSE.H11MO.0.A	8.01E-10	Human
pos_patterns.pattern_1	1496	EGR2_HUMAN.H11MO.0.A	0.0407697	EGR2_MOUSE.H11MO.0.A	0.0407697	SALL4_HUMAN.H11MO.0.B	0.0824606	Human
pos_patterns.pattern_2	1482	NFE2_MA0841.1	0.00020701	NFE2_bZIP_1	0.00020701	JDP2_MA0655.1	0.00021926	Human
pos_patterns.pattern_3	1131	ZNF384_MA1125.1	0.0390859	DNASE_2	0.0390859	NFATC1_NFAT_1	0.798218	Human
pos_patterns.pattern_4	1002	MEF2C_MA0497.1	8.50E-08	MEF2A_MOUSE.H11MO.0.A	8.50E-08	MEF2A_HUMAN.H11MO.0.A	1.17E-06	Human
pos_patterns.pattern_5	872	PRDM6_HUMAN.H11MO.0.C	0.0402821	ZNF384_MA1125.1	0.0402821	STAT1_MOUSE.H11MO.0.A	0.158473	Human
pos_patterns.pattern_6	813	SP1_HUMAN.H11MO.0.A	4.62E-06	KLF12_HUMAN.H11MO.0.C	4.85E-05	SP3_HUMAN.H11MO.0.B	4.85E-05	Human
pos_patterns.pattern_7	811	PRDM6_HUMAN.H11MO.0.C	0.00362156	ZNF384_MA1125.1	0.043344	ONECUT3_CUT_1	0.653945	Human
pos_patterns.pattern_8	636	NGN2_MOUSE.H11MO.0.C	7.14E-05	NDF2_MOUSE.H11MO.0.A	7.14E-05	NDF2_HUMAN.H11MO.0.B	0.000166026	Human
pos_patterns.pattern_9	588	NFYA_MA0060.3	0.504145	FOXI1_HUMAN.H11MO.0.B	0.504145	FOXI1_MOUSE.H11MO.0.B	0.504145	Human
pos_patterns.pattern_10	521	SP2_HUMAN.H11MO.0.A	0.000318257	SP2_MOUSE.H11MO.0.B	0.000318257	SP1_HUMAN.H11MO.0.A	0.000795839	Human
pos_patterns.pattern_11	521	Rfx1_MA0509.1	8.88E-08	RFX2_MOUSE.H11MO.0.A	8.88E-08	RFX3_MA0798.1	8.88E-08	Human
pos_patterns.pattern_12	509	NFIC_HUMAN.H11MO.0.A	9.73E-06	NFIA_HUMAN.H11MO.0.C	0.00011628	NFIA_MOUSE.H11MO.0.C	0.00011628	Human
pos_patterns.pattern_13	413	NRF1_HUMAN.H11MO.0.A	5.34E-06	NRF1_MOUSE.H11MO.0.A	5.34E-06	NRF1_NRF_1	1.52E-05	Human
pos_patterns.pattern_14	401	ZNF384_MA1125.1	0.0106676	DNASE_2	0.948119	CPEB1_RRM_1	1	Human
pos_patterns.pattern_15	330	ELK4_MA0076.2	0.0001259	Gabpa_MA0062.2	0.000208055	ELK4_HUMAN.H11MO.0.A	0.000208055	Human
pos_patterns.pattern_16	274	NFIC_MOUSE.H11MO.0.A	0.00242146	NFIC_MA0161.2	0.0059261	NFIB_MOUSE.H11MO.0.C	0.024763	Human
pos_patterns.pattern_17	255	SP2_HUMAN.H11MO.0.A	1.14E-05	SP2_MOUSE.H11MO.0.B	1.14E-05	SP1_HUMAN.H11MO.0.A	8.29E-05	Human
pos_patterns.pattern_18	253	NFIL3_MA0025.1	0.0215043	HLF_MA0043.2	0.0215043	HLF_bZIP_1	0.0215043	Human
pos_patterns.pattern_19	225	SP5_MOUSE.H11MO.0.C	5.42E-10	WT1_HUMAN.H11MO.0.C	8.86E-10	WT1_MOUSE.H11MO.0.B	8.86E-10	Human
pos_patterns.pattern_20	219	FOSB+JUNB_MA1136.1	0.000180163	FOSL1+JUN_MA1129.1	0.000180163	FOSB+JUN_MA1127.1	0.000180163	Human
pos_patterns.pattern_21	205	ZNF384_MA1125.1	0.0815261	Sox3.mouse_HMG_1	0.687178	IRF7_IRF_2	0.687178	Human
pos_patterns.pattern_22	197	ZN143_HUMAN.H11MO.0.A	5.98E-18	ZNF76_HUMAN.H11MO.0.C	5.98E-18	THA11_HUMAN.H11MO.0.B	1.19E-17	Human
pos_patterns.pattern_23	164	MITF_HUMAN.H11MO.0.A	0.000108576	TFE3_HUMAN.H11MO.0.B	0.000108576	TFE3_MOUSE.H11MO.0.A	0.000108576	Human
pos_patterns.pattern_24	153	NR2F1_MA0017.2	0.00317797	NR2F1_nuclearreceptor_4	0.00317797	NR2F6_nuclearreceptor_2	0.00317797	Human
pos_patterns.pattern_25	153	TYY1_HUMAN.H11MO.0.A	1.26E-05	TYY1_MOUSE.H11MO.0.A	5.11E-05	YY1_MA0095.2	7.70E-05	Human
pos_patterns.pattern_26	119	RFX3_RFX_2	1.55E-08	RFX2_RFX_2	3.18E-08	RFX4_RFX_2	3.18E-08	Human
pos_patterns.pattern_27	91	NR1H3_MOUSE.H11MO.0.A	1	Zfp740.mouse_C2H2_1	1	SP7_MOUSE.H11MO.0.A	1	Human
pos_patterns.pattern_28	77	ZN502_HUMAN.H11MO.0.C	9.48E-08	SMCA5_MOUSE.H11MO.0.C	4.95E-06	ZN394_HUMAN.H11MO.0.C	1.22E-05	Human
pos_patterns.pattern_29	70	USF1_MA0093.2	0.00034249	USF2_MA0526.2	0.00034249	USF2_HUMAN.H11MO.0.A	0.00034249	Human
pos_patterns.pattern_30	59	ZNF384_MA1125.1	0.0124896	IRF3_HUMAN.H11MO.0.B	0.181627	IRF3_MOUSE.H11MO.0.A	0.181627	Human
pos_patterns.pattern_31	39	MEF2C_MA0497.1	0.74429	SOX17_HUMAN.H11MO.0.C	0.74429	MEF2A_HUMAN.H11MO.0.A	0.74429	Human
pos_patterns.pattern_32	20	XBP1_bZIP_1	0.000328017	Jdp2.mouse_bZIP_2	0.000328017	JDP2_bZIP_2	0.000328017	Human
neg_patterns.pattern_0	505	RARA_nuclearreceptor_6	0.298306	RARA+RXRG_MA1149.1	0.298306	RARG_nuclearreceptor_2	0.298306	Human
neg_patterns.pattern_1	103	SNAI2_C2H2_1	0.188564	SNAI2_MA0745.1	0.188564	ZEB1_HUMAN.H11MO.0.A	0.188564	Human
neg_patterns.pattern_2	47	ERR3_MOUSE.H11MO.0.C	0.0183081	ERR2_HUMAN.H11MO.0.A	0.0430748	NR4A2_MA0160.1	0.145191	Human
neg_patterns.pattern_3	46	EGR1_MOUSE.H11MO.0.A	0.00923535	EGR1_HUMAN.H11MO.0.A	0.00923535	EGR2_HUMAN.H11MO.0.A	0.00923535	Human
neg_patterns.pattern_4	41	Klf1_MA0493.1	0.75788	NR2F1_MA0017.2	0.75788	NR2F1_nuclearreceptor_4	0.75788	Human
neg_patterns.pattern_5	39	ZIC2_MOUSE.H11MO.0.C	0.0600786	ZIC3_HUMAN.H11MO.0.B	0.248978	ZIC3_MOUSE.H11MO.0.A	0.248978	Human
neg_patterns.pattern_6	35	AP2A_HUMAN.H11MO.0.A	0.0162572	Rxra.mouse_nuclearreceptor_2	0.0398252	AP2C_HUMAN.H11MO.0.A	0.0500402	Human
neg_patterns.pattern_7	30	AP2C_MOUSE.H11MO.0.A	0.684381	GCR_MOUSE.H11MO.0.A	0.684381	ANDR_MOUSE.H11MO.0.A	0.684381	Human
neg_patterns.pattern_8	29	CTCFL_MOUSE.H11MO.0.A	0.440201	THAP1_HUMAN.H11MO.0.C	0.440201	YY2_C2H2_2	0.440201	Human
pos_patterns.pattern_0	1959	MEF2A_HUMAN.H11MO.0.A	1.61E-06	MEF2C_HUMAN.H11MO.0.A	1.61E-06	MEF2A_MOUSE.H11MO.0.A	1.64E-05	Cat
pos_patterns.pattern_1	1747	CTCF_MA0139.1	8.06E-15	CTCF_HUMAN.H11MO.0.A	1.86E-12	CTCF_MOUSE.H11MO.0.A	3.42E-11	Cat
pos_patterns.pattern_2	1741	FOS_HUMAN.H11MO.0.A	0.00338878	JUN_MOUSE.H11MO.0.A	0.00338878	FOSL2_MOUSE.H11MO.0.A	0.00338878	Cat
pos_patterns.pattern_3	1607	PRDM6_HUMAN.H11MO.0.C	0.0114166	ZNF384_MA1125.1	0.0415431	NFAC1_HUMAN.H11MO.0.B	0.15114	Cat
pos_patterns.pattern_4	1498	NFAC2_HUMAN.H11MO.0.B	0.209383	NFAC2_MOUSE.H11MO.0.C	0.209383	NFAC3_HUMAN.H11MO.0.B	0.349024	Cat
pos_patterns.pattern_5	1348	EGR2_MOUSE.H11MO.0.A	0.0709473	EGR2_HUMAN.H11MO.0.A	0.0709473	EGR1_HUMAN.H11MO.0.A	0.197076	Cat
pos_patterns.pattern_6	833	MEF2C_HUMAN.H11MO.0.A	0.00680663	MEF2A_HUMAN.H11MO.0.A	0.00680663	MEF2A_MOUSE.H11MO.0.A	0.00680663	Cat
pos_patterns.pattern_7	749	NEUROD1_MA1109.1	0.000342768	NDF1_HUMAN.H11MO.0.A	0.000396118	NDF1_MOUSE.H11MO.0.A	0.000396118	Cat
pos_patterns.pattern_8	707	NFIL3_MA0025.1	0.0521038	TEF_bZIP_2	0.0521038	NFIL3_MOUSE.H11MO.0.C	0.0521038	Cat
pos_patterns.pattern_9	562	SP2_HUMAN.H11MO.0.A	0.000515409	SP2_MOUSE.H11MO.0.B	0.000515409	SP1_MOUSE.H11MO.0.A	0.00360453	Cat
pos_patterns.pattern_10	497	SP2_HUMAN.H11MO.0.A	5.20E-05	SP2_MOUSE.H11MO.0.B	5.20E-05	SP1_MOUSE.H11MO.0.A	6.71E-05	Cat
pos_patterns.pattern_11	491	SP1_HUMAN.H11MO.0.A	7.09E-08	SP3_HUMAN.H11MO.0.B	1.07E-05	SP3_MOUSE.H11MO.0.B	1.07E-05	Cat
pos_patterns.pattern_12	488	NFYA_MA0060.3	0.490733	FOXI1_HUMAN.H11MO.0.B	0.490733	FOXI1_MOUSE.H11MO.0.B	0.490733	Cat
pos_patterns.pattern_13	420	NFIC_HUMAN.H11MO.0.A	0.00557727	NFIA_HUMAN.H11MO.0.C	0.00903285	NFIA_MOUSE.H11MO.0.C	0.00903285	Cat
pos_patterns.pattern_14	377	NRF1_HUMAN.H11MO.0.A	7.17E-07	NRF1_MOUSE.H11MO.0.A	7.17E-07	NRF1_NRF_1	1.19E-05	Cat
pos_patterns.pattern_15	377	NFIA_HUMAN.H11MO.0.C	6.12E-06	NFIA_MOUSE.H11MO.0.C	6.12E-06	NFIC+TLX1_MA0119.1	1.69E-05	Cat
pos_patterns.pattern_16	353	FOSL2+JUNB_MA1139.1	8.40E-06	FOSB+JUNB_MA1136.1	3.87E-05	FOSB+JUN_MA1127.1	3.87E-05	Cat
pos_patterns.pattern_17	305	RFX3_MA0798.1	4.38E-08	RFX3_RFX_1	4.38E-08	Rfx2.mouse_RFX_1	4.38E-08	Cat
pos_patterns.pattern_18	291	SP1_MOUSE.H11MO.0.A	2.90E-08	SP5_MOUSE.H11MO.0.C	2.90E-08	MAZ_HUMAN.H11MO.0.A	2.90E-08	Cat
pos_patterns.pattern_19	276	SP2_HUMAN.H11MO.0.A	3.33E-05	SP2_MOUSE.H11MO.0.B	3.33E-05	SP1_HUMAN.H11MO.0.A	0.000113839	Cat
pos_patterns.pattern_20	262	GABPA_MOUSE.H11MO.0.A	0.00167193	ETV6_ETS_1	0.00167193	SP2_HUMAN.H11MO.0.A	0.00167193	Cat
pos_patterns.pattern_21	216	SP2_HUMAN.H11MO.0.A	0.00109712	SP2_MOUSE.H11MO.0.B	0.00109712	SP1_HUMAN.H11MO.0.A	0.00150415	Cat
pos_patterns.pattern_22	178	ZN143_HUMAN.H11MO.0.A	7.12E-09	ZN143_MOUSE.H11MO.0.A	7.12E-09	ZNF76_HUMAN.H11MO.0.C	5.81E-08	Cat
pos_patterns.pattern_23	168	MEF2A_MOUSE.H11MO.0.A	0.0448174	MEF2A_MA0052.3	0.0448174	MEF2A_MADS_1	0.0448174	Cat
pos_patterns.pattern_24	136	MITF_HUMAN.H11MO.0.A	0.000399196	TFE3_HUMAN.H11MO.0.B	0.000399196	TFE3_MOUSE.H11MO.0.A	0.000399196	Cat
pos_patterns.pattern_25	112	ZNF384_MA1125.1	0.0194967	DNASE_2	0.0525854	FOXJ3_HUMAN.H11MO.0.A	0.0525854	Cat
pos_patterns.pattern_26	109	THAP1_HUMAN.H11MO.0.C	0.0109187	TAF1_MOUSE.H11MO.0.A	0.0453902	ZBTB6_HUMAN.H11MO.0.C	0.0453902	Cat
pos_patterns.pattern_27	62	RFX6_MOUSE.H11MO.0.C	0.00497737	STAT4_HUMAN.H11MO.0.A	0.0909589	E2F7_E2F_1	0.0909589	Cat
pos_patterns.pattern_28	53	JUN_MA0488.1	0.00052269	JUND_MA0492.1	0.00264175	ATF2_HUMAN.H11MO.0.B	0.00264175	Cat
pos_patterns.pattern_29	49	SP2_HUMAN.H11MO.0.A	0.00150949	SP2_MOUSE.H11MO.0.B	0.00150949	SP3_HUMAN.H11MO.0.B	0.00427041	Cat
pos_patterns.pattern_30	48	RARA_nuclearreceptor_6	0.00747627	RARA_MA0729.1	0.00747627	RARA_nuclearreceptor_2	0.00747627	Cat
pos_patterns.pattern_31	31	TYY1_HUMAN.H11MO.0.A	0.0113682	THAP1_HUMAN.H11MO.0.C	0.0113682	TYY1_MOUSE.H11MO.0.A	0.0113682	Cat
pos_patterns.pattern_32	30	ZBTB33_MA0527.1	0.000283721	KAISO_HUMAN.H11MO.0.A	0.000283721	KAISO_MOUSE.H11MO.0.B	0.000283721	Cat
pos_patterns.pattern_33	21	EGR2_HUMAN.H11MO.0.A	0.0141031	ZN281_MOUSE.H11MO.0.A	0.0316552	EGR1_MOUSE.H11MO.0.A	0.107201	Cat
neg_patterns.pattern_0	178	NR2F1_nuclearreceptor_3	0.0482211	NR4A1_MA1112.1	0.0482211	RORA_MA0071.1	0.0482211	Cat
neg_patterns.pattern_1	45	POU6F1_MA0628.1	0.364349	HOXB5_homeodomain_1	0.364349	VENTX_MA0724.1	0.364349	Cat
neg_patterns.pattern_2	37	Arid3b_MA0601.1	0.11079	LHX3_HUMAN.H11MO.0.C	0.179288	CUX2_CUT_1	0.179288	Cat
neg_patterns.pattern_3	36	CTCF_HUMAN.H11MO.0.A	0.00648023	CTCF_MA0139.1	0.00648023	CTCF_MOUSE.H11MO.0.A	0.0136904	Cat
neg_patterns.pattern_4	30	NR2F1_nuclearreceptor_3	0.113978	COT2_MOUSE.H11MO.0.A	0.345599	NR2F1_nuclearreceptor_2	0.345599	Cat
neg_patterns.pattern_5	29	CPEB1_RRM_1	0.134444	FOXJ3_forkhead_2	0.134444	FOXJ2_forkhead_1	0.134444	Cat
neg_patterns.pattern_6	29	RREB1_MA0073.1	0.0675716	ZN281_MOUSE.H11MO.0.A	0.0675716	ZN281_HUMAN.H11MO.0.A	0.0675716	Cat
neg_patterns.pattern_7	21	NKX2-3_MA0672.1	1	NKX2-3_homeodomain_2	1	CDX2_MOUSE.H11MO.0.A	1	Cat
neg_patterns.pattern_8	20	NDF2_MOUSE.H11MO.0.A	0.0258757	NDF1_HUMAN.H11MO.0.A	0.0258757	NDF1_MOUSE.H11MO.0.A	0.0258757	Cat
pos_patterns.pattern_0	3029	DNASE_2	0.128808	ZNF384_MA1125.1	0.345293	MEF2A_MOUSE.H11MO.0.A	0.345293	Cow
pos_patterns.pattern_1	1903	CTCF_MA0139.1	4.30E-13	CTCF_HUMAN.H11MO.0.A	2.51E-10	CTCF_MOUSE.H11MO.0.A	4.90E-09	Cow
pos_patterns.pattern_2	1100	MEF2A_MOUSE.H11MO.0.A	5.06E-06	MEF2D_HUMAN.H11MO.0.A	4.42E-05	MEF2D_MOUSE.H11MO.0.A	4.91E-05	Cow
pos_patterns.pattern_3	939	NR2F1_nuclearreceptor_3	0.00449558	RXRA_nuclearreceptor_2	0.00449558	RXRA_nuclearreceptor_4	0.00449558	Cow
pos_patterns.pattern_4	828	JUND_MA0491.1	1.26E-05	Jdp2.mouse_bZIP_1	2.56E-05	FOSB+JUNB_MA1135.1	2.56E-05	Cow
pos_patterns.pattern_5	753	PRDM6_HUMAN.H11MO.0.C	0.0366688	ZNF384_MA1125.1	0.0366688	ANDR_HUMAN.H11MO.0.A	0.157768	Cow
pos_patterns.pattern_6	689	NDF1_HUMAN.H11MO.0.A	8.00E-05	NDF1_MOUSE.H11MO.0.A	8.00E-05	NDF2_MOUSE.H11MO.0.A	8.00E-05	Cow
pos_patterns.pattern_7	675	NFYA_MA0060.3	0.495468	FOXI1_HUMAN.H11MO.0.B	0.495468	FOXI1_MOUSE.H11MO.0.B	0.495468	Cow
pos_patterns.pattern_8	610	NRF1_MOUSE.H11MO.0.A	1.90E-06	NRF1_HUMAN.H11MO.0.A	2.16E-06	NRF1_NRF_1	2.31E-06	Cow
pos_patterns.pattern_9	605	SP2_HUMAN.H11MO.0.A	1.69E-05	SP2_MOUSE.H11MO.0.B	1.69E-05	SP1_HUMAN.H11MO.0.A	0.000128683	Cow
pos_patterns.pattern_10	538	EGR2_HUMAN.H11MO.0.A	0.00312918	EGR2_MOUSE.H11MO.0.A	0.00852528	EGR1_HUMAN.H11MO.0.A	0.0638769	Cow
pos_patterns.pattern_11	521	FOXB1_forkhead_2	1	LIN54_MA0619.1	1	ONECUT2_CUT_1	1	Cow
pos_patterns.pattern_12	520	RFX2_MOUSE.H11MO.0.A	1.86E-06	Rfx1_MA0509.1	1.86E-06	RFX3_MOUSE.H11MO.0.C	1.99E-06	Cow
pos_patterns.pattern_13	508	TEF_bZIP_2	0.0511614	NFIL3_MA0025.1	0.0511614	NFIL3_MOUSE.H11MO.0.C	0.0511614	Cow
pos_patterns.pattern_14	449	SP1_HUMAN.H11MO.0.A	6.33E-05	KLF12_HUMAN.H11MO.0.C	6.33E-05	SP3_HUMAN.H11MO.0.B	0.000690042	Cow
pos_patterns.pattern_15	447	MEF2A_MOUSE.H11MO.0.A	0.245483	MEF2A_HUMAN.H11MO.0.A	0.31136	MEF2C_MA0497.1	0.31136	Cow
pos_patterns.pattern_16	360	SP2_HUMAN.H11MO.0.A	0.000259647	SP2_MOUSE.H11MO.0.B	0.000259647	SP1_HUMAN.H11MO.0.A	0.00154922	Cow
pos_patterns.pattern_17	345	ELK4_MA0076.2	4.36E-05	ETV1_HUMAN.H11MO.0.A	4.36E-05	Gabpa_MA0062.2	4.36E-05	Cow
pos_patterns.pattern_18	310	NFIA_HUMAN.H11MO.0.C	2.69E-07	NFIA_MOUSE.H11MO.0.C	2.69E-07	NFIA_NFI_1	2.13E-06	Cow
pos_patterns.pattern_19	293	FOSB+JUNB_MA1136.1	6.62E-05	FOSL1+JUN_MA1129.1	6.62E-05	FOSB+JUN_MA1127.1	6.62E-05	Cow
pos_patterns.pattern_20	291	ZNF384_MA1125.1	0.0534007	SOX7_HMG_2	0.247622	DNASE_2	0.270804	Cow
pos_patterns.pattern_21	226	ZNF76_HUMAN.H11MO.0.C	6.68E-21	ZN143_HUMAN.H11MO.0.A	2.63E-10	THA11_HUMAN.H11MO.0.B	2.63E-10	Cow
pos_patterns.pattern_22	204	SP1_MOUSE.H11MO.0.A	1.49E-10	SP2_HUMAN.H11MO.0.A	1.83E-08	SP2_MOUSE.H11MO.0.B	1.83E-08	Cow
pos_patterns.pattern_23	156	CTCFL_HUMAN.H11MO.0.A	0.939711	CTCFL_MOUSE.H11MO.0.A	0.939711	MYC_MOUSE.H11MO.0.A	0.939711	Cow
pos_patterns.pattern_24	151	NFIB_MOUSE.H11MO.0.C	0.0014064	NFIC_HUMAN.H11MO.0.A	0.00204213	NFIC+TLX1_MA0119.1	0.0338454	Cow
pos_patterns.pattern_25	118	BHA15_HUMAN.H11MO.0.B	0.000203116	BHA15_MOUSE.H11MO.0.A	0.000203116	ASCL1_MA1100.1	0.000736536	Cow
pos_patterns.pattern_26	116	Rfx2.mouse_RFX_2	3.95E-08	RFX2_RFX_2	3.95E-08	RFX3_RFX_2	3.95E-08	Cow
pos_patterns.pattern_27	110	TYY1_HUMAN.H11MO.0.A	9.11E-07	TYY1_MOUSE.H11MO.0.A	1.37E-05	YY1_MA0095.2	2.74E-05	Cow
pos_patterns.pattern_28	93	SREBF2_MA0828.1	0.00034798	SREBF2_bHLH_1	0.00034798	ARNTL_bHLH_1	0.00034798	Cow
pos_patterns.pattern_29	89	SP5_MOUSE.H11MO.0.C	1.37E-08	SP1_MOUSE.H11MO.0.A	1.37E-08	MAZ_HUMAN.H11MO.0.A	3.98E-08	Cow
pos_patterns.pattern_30	39	TAF1_HUMAN.H11MO.0.A	2.51E-05	TAF1_MOUSE.H11MO.0.A	0.000258722	TYY1_HUMAN.H11MO.0.A	0.00295738	Cow
pos_patterns.pattern_31	36	Ddit3+Cebpa_MA0019.1	0.604574	VDR_MA0693.2	1	NR2F1_nuclearreceptor_3	1	Cow
pos_patterns.pattern_32	30	MEF2A_MA0052.3	0.0253208	MEF2A_MADS_1	0.0253208	MEF2A_HUMAN.H11MO.0.A	0.0382469	Cow
pos_patterns.pattern_33	23	ZN143_HUMAN.H11MO.0.A	1	THA11_HUMAN.H11MO.0.B	1	ZN143_MOUSE.H11MO.0.A	1	Cow
neg_patterns.pattern_0	22	EGR4_C2H2_2	0.00497854	EGR1_MOUSE.H11MO.0.A	0.00497854	EGR2_C2H2_2	0.00497854	Cow
neg_patterns.pattern_1	21	ZFP42_HUMAN.H11MO.0.A	0.486829	ZFP42_MOUSE.H11MO.0.A	0.486829	MEF2A_MOUSE.H11MO.0.A	0.486829	Cow
pos_patterns.pattern_0	2124	DNASE_2	0.146695	ONECUT3_CUT_1	0.146695	ONECUT3_MA0757.1	0.146695	Horse
pos_patterns.pattern_1	2017	CTCF_MA0139.1	9.37E-14	CTCF_HUMAN.H11MO.0.A	7.77E-12	CTCF_MOUSE.H11MO.0.A	1.90E-09	Horse
pos_patterns.pattern_2	1746	RORB_MA1150.1	0.00540477	NR2F6_nuclearreceptor_3	0.00540477	Nr2f6_MA0677.1	0.00540477	Horse
pos_patterns.pattern_3	899	ZNF384_MA1125.1	0.023612	PRDM6_HUMAN.H11MO.0.C	0.023612	FOXJ3_HUMAN.H11MO.0.A	0.166938	Horse
pos_patterns.pattern_4	840	NFYA_MA0060.3	0.39958	FOXI1_HUMAN.H11MO.0.B	0.39958	FOXI1_MOUSE.H11MO.0.B	0.39958	Horse
pos_patterns.pattern_5	750	EGR2_MOUSE.H11MO.0.A	0.00311991	EGR2_HUMAN.H11MO.0.A	0.00352061	EGR1_HUMAN.H11MO.0.A	0.00933405	Horse
pos_patterns.pattern_6	739	NDF1_HUMAN.H11MO.0.A	9.87E-05	NDF1_MOUSE.H11MO.0.A	9.87E-05	NEUROD1_MA1109.1	0.000131636	Horse
pos_patterns.pattern_7	733	RFX2_MOUSE.H11MO.0.A	7.54E-07	Rfx1_MA0509.1	7.54E-07	RFX3_MOUSE.H11MO.0.C	2.12E-06	Horse
pos_patterns.pattern_8	727	JDP2_MA0655.1	0.000126677	JDP2_bZIP_3	0.000126677	Jdp2.mouse_bZIP_1	0.000126677	Horse
pos_patterns.pattern_9	686	NRF1_MA0506.1	1.47E-07	NRF1_MOUSE.H11MO.0.A	0.00030602	NRF1_HUMAN.H11MO.0.A	0.000306782	Horse
pos_patterns.pattern_10	638	MEF2A_MOUSE.H11MO.0.A	2.01E-07	MEF2A_HUMAN.H11MO.0.A	2.01E-07	MEF2C_HUMAN.H11MO.0.A	2.01E-07	Horse
pos_patterns.pattern_11	614	KLF12_HUMAN.H11MO.0.C	0.000122818	SP1_HUMAN.H11MO.0.A	0.000286575	SP3_HUMAN.H11MO.0.B	0.000645539	Horse
pos_patterns.pattern_12	404	ELK1_MOUSE.H11MO.0.B	5.63E-06	Gabpa_MA0062.2	5.63E-06	ELK4_HUMAN.H11MO.0.A	5.63E-06	Horse
pos_patterns.pattern_13	369	TYY1_HUMAN.H11MO.0.A	0.000389758	TYY1_MOUSE.H11MO.0.A	0.00158054	YY1_MA0095.2	0.00391152	Horse
pos_patterns.pattern_14	368	TEF_bZIP_2	0.0416242	NFIL3_MA0025.1	0.0416242	NFIL3_MOUSE.H11MO.0.C	0.0416242	Horse
pos_patterns.pattern_15	349	NFIC+TLX1_MA0119.1	3.69E-06	NFIA_HUMAN.H11MO.0.C	4.63E-05	NFIA_MOUSE.H11MO.0.C	4.63E-05	Horse
pos_patterns.pattern_16	335	SP1_MOUSE.H11MO.0.A	1.78E-10	SP3_HUMAN.H11MO.0.B	8.74E-10	SP3_MOUSE.H11MO.0.B	8.74E-10	Horse
pos_patterns.pattern_17	328	ASCL2_MOUSE.H11MO.0.C	0.00180687	OLIG2_HUMAN.H11MO.0.B	0.00699346	OLIG2_MOUSE.H11MO.0.A	0.00699346	Horse
pos_patterns.pattern_18	324	SP2_HUMAN.H11MO.0.A	0.000781431	SP2_MOUSE.H11MO.0.B	0.000781431	SP1_MOUSE.H11MO.0.A	0.000973451	Horse
pos_patterns.pattern_19	277	SP2_HUMAN.H11MO.0.A	2.44E-05	SP2_MOUSE.H11MO.0.B	2.44E-05	SP1_HUMAN.H11MO.0.A	0.000115997	Horse
pos_patterns.pattern_20	259	ZN143_MOUSE.H11MO.0.A	3.95E-21	ZN143_HUMAN.H11MO.0.A	3.63E-19	THA11_HUMAN.H11MO.0.B	1.34E-16	Horse
pos_patterns.pattern_21	250	USF2_MA0526.2	6.11E-05	USF2_HUMAN.H11MO.0.A	6.11E-05	USF2_MOUSE.H11MO.0.A	6.11E-05	Horse
pos_patterns.pattern_22	237	ATF1_HUMAN.H11MO.0.B	8.64E-05	Creb5.mouse_bZIP_1	0.000805029	Creb5_MA0840.1	0.000805029	Horse
pos_patterns.pattern_23	207	SP1_HUMAN.H11MO.0.A	0.00149809	SP2_HUMAN.H11MO.0.A	0.00149809	SP2_MOUSE.H11MO.0.B	0.00149809	Horse
pos_patterns.pattern_24	183	RFX4_RFX_2	1.41E-07	RFX3_RFX_2	1.41E-07	Rfx2.mouse_RFX_2	1.41E-07	Horse
pos_patterns.pattern_25	121	RARG_nuclearreceptor_3	0.000117532	Rarb.mouse_nuclearreceptor_2	0.000265087	RARG_nuclearreceptor_2	0.000265087	Horse
pos_patterns.pattern_26	116	CTCF_HUMAN.H11MO.0.A	4.92E-05	CTCFL_HUMAN.H11MO.0.A	4.92E-05	CTCF_MA0139.1	4.92E-05	Horse
pos_patterns.pattern_27	92	POU3F3_POU_3	0.437779	Arid5a_MA0602.1	0.437779	Arid3b_MA0601.1	0.437779	Horse
pos_patterns.pattern_28	76	NFIB_MOUSE.H11MO.0.C	0.00029703	NFIC_MA0161.2	0.000758484	NFIB_NFI_1	0.00216052	Horse
pos_patterns.pattern_29	67	ZBTB33_MA0527.1	0.000297237	KAISO_HUMAN.H11MO.0.A	0.000297237	KAISO_MOUSE.H11MO.0.B	0.000297237	Horse
pos_patterns.pattern_30	64	ZNF76_HUMAN.H11MO.0.C	0.000322035	ZNF143_C2H2_1	0.0166123	ZNF143_MA0088.2	0.0166123	Horse
pos_patterns.pattern_31	48	FLI1_MOUSE.H11MO.0.A	0.0193924	ZFX_MOUSE.H11MO.0.B	0.0193924	SP2_HUMAN.H11MO.0.A	0.0193924	Horse
pos_patterns.pattern_32	46	ETV6_ETS_1	3.89E-09	GABPA_MOUSE.H11MO.0.A	0.0183972	GABPA_HUMAN.H11MO.0.A	0.0229956	Horse
pos_patterns.pattern_33	42	ZN350_HUMAN.H11MO.0.C	0.966232	ZN264_HUMAN.H11MO.0.C	0.966232	TBP_MA0108.2	0.966232	Horse
pos_patterns.pattern_34	31	ZN281_MOUSE.H11MO.0.A	0.230888	ZNF740_C2H2_1	0.230888	ZNF740_C2H2_2	0.230888	Horse
pos_patterns.pattern_35	26	Arid3b_MA0601.1	0.0279244	POU4F1_MA0790.1	0.0279244	POU4F1_POU_1	0.0279244	Horse
pos_patterns.pattern_36	25	ZNF384_MA1125.1	0.0359987	HOXA13_MA0650.1	0.47338	HOXA13_homeodomain_3	0.47338	Horse
neg_patterns.pattern_0	70	FOXP2_HUMAN.H11MO.0.C	0.452838	FOXO3_HUMAN.H11MO.0.B	0.452838	ZNF384_MA1125.1	0.452838	Horse
neg_patterns.pattern_1	62	ZNF740_C2H2_2	0.036816	ZNF740_C2H2_1	0.036816	ZNF740_MA0753.1	0.036816	Horse
neg_patterns.pattern_2	62	EGR2_HUMAN.H11MO.0.A	1.99E-05	EGR2_MOUSE.H11MO.0.A	0.0107675	ZN281_HUMAN.H11MO.0.A	0.0217502	Horse
neg_patterns.pattern_3	58	SP2_HUMAN.H11MO.0.A	0.00256514	SP2_MOUSE.H11MO.0.B	0.00256514	KLF3_HUMAN.H11MO.0.B	0.00540809	Horse
neg_patterns.pattern_4	52	NR4A2_MA0160.1	0.184582	NR2F1_nuclearreceptor_3	0.184582	RXRB_HUMAN.H11MO.0.C	0.184582	Horse
neg_patterns.pattern_5	46	MEF2C_MA0497.1	0.0001276	MEF2A_MA0052.3	0.0001276	MEF2A_MADS_1	0.0001276	Horse
neg_patterns.pattern_6	44	HESX1_homeodomain_2	0.138882	LBX1_MA0618.1	0.138882	NKX61_MOUSE.H11MO.0.A	0.138882	Horse
neg_patterns.pattern_7	25	VSX1_MA0725.1	0.43688	VSX1_homeodomain_1	0.43688	Sox1.mouse_HMG_4	0.511474	Horse
neg_patterns.pattern_8	20	NEUROD1_MA1109.1	0.000447651	NDF1_HUMAN.H11MO.0.A	0.000747428	NDF1_MOUSE.H11MO.0.A	0.000747428	Horse
