## Supplementary Table 11 for "Single Cell Multiomics Across Nine Mammals Reveals Cell Type Specific Regulatory Conservation in the Brain"

GWAS	Disorder	AgeOnset	PMID	Type
AD	Alzheimer's Disease	Late	35379992	Neurdegenerative
ADHD	Attention deficit hyperactivity disorder	Childhood	30478444	Neuropsychiatric
AF	atrial fibrillation	Late	30061737	Heart
ALS	Amyotrophic Lateral Sclerosis	Adult	34873335	Neurdegenerative
Anxiety	Anxiety	Adult	31906708	Neuropsychiatric
ASD	Autism Spectrum Disorder	Childhood	30804558	Neuropsychiatric
BIP	Bipolar Disorder	Adult	34002096	Neuropsychiatric
BMI	Body Mass Index	NA	25673413	Other
HeartFailure	Heart Failure	Late	31919418	Heart
Height	Height	NA	25282103	Other
MDD	Major Depressive Disroder	Adult	30718901	Neuropsychiatric
MS	Multiple Sclerosis	Adult	31604244	Immune
Neuroticism	Neuroticism	NA	29942085	Neuropsychiatric
PD	Parkinson's Disease	Late	31701892	Neurdegenerative
SCZ	Schizophrenia	Adult	35396580	Neuropsychiatric
RA	Rheumatoid Arthritis	Adult	24390342	Immune
RHR	Resting Heart Rate	NA	30341297	Heart
SLE	Systemic Lupus Erythematosus	Adult	29848360	Immune
