## Supplementary Table 13 for "Single Cell Multiomics Across Nine Mammals Reveals Cell Type Specific Regulatory Conservation in the Brain"

### Sheet: Sheet1
CHR	POS	ID	REF	ALT	BETA	PVAL	GWAS	Conservation	ALFA AF	Beta_REF_vs_CTRL	t_REF_vs_CTRL	p_REF_vs_CTRL	Beta_REF_vs_ALT	t_REF_vs_ALT	p_REF_vs_ALT	p_REF_vs_ALT_FDR	p_REF_vs_CTRL_FDR
chr14	71986813	rs10136808	T	C	0.0619038	6.25e-13	SCZ	R2	0.46	0.777205	7.39453	7.66e-05	-0.0294443	-0.224613	0.827911	0.966467	0.000229785
chr14	32825575	rs2300861	C	T	0.0528012	1.28e-09	SCZ	R3	0.41	-0.0471585	-0.135316	0.894605	-0.0120653	-0.0306873	0.976023	0.976023	0.894605
chr20	49432969	rs237475	T	A	NA	4.28e-09	BIP	R3	0.49	0.619768	4.0445	0.000939898	0.028692	0.180428	0.859082	0.966467	0.00211477
chr18	55779143	rs2861344	G	A	0.0594003	5.86e-12	SCZ	R3	0.37	0.469084	2.93296	0.0125349	-0.0875812	-0.485398	0.636135	0.966467	0.0161163
chr12	57094031	rs324017	A	C	-0.065798	7.52e-12	SCZ	R3	0.63	-3.7237	-13.5396	1.25e-08	3.14926	10.1501	3.05e-07	2.74e-06	1.12e-07
chr2	2331105	rs3749051	A	G	-0.0546991	2.98e-08	SCZ	R3	0.22	0.0885492	0.372528	0.715996	0.321533	1.19903	0.253656	0.760969	0.805496
chr6	29976781	rs3823381	C	T	0.0493995	4.54e-08	SCZ	R2	0.26	-1.07403	-3.07238	0.00967386	-1.0764	-2.72939	0.018287	0.0822917	0.0145108
chr14	71986673	rs4569194	C	T	0.0618004	6.58e-13	SCZ	R2	0.45	0.672532	6.71697	2.14e-05	0.0464983	0.411652	0.687852	0.966467	9.64e-05
chr11	16357680	rs7127006	G	A	NA	5.33e-09	Neur	R3	0.28	0.464253	3.14932	0.00838548	-0.0541319	-0.325498	0.75041	0.966467	0.0145108

### Sheet: Sheet2
name	FWD	REV	FWD_FULL	REV_FULL
rs3749051_REF	CAGACAATGGAATAGCAGCCTCAGCCCTTGAGCTACGGTAAAACACATCCTGCTCACTAAGTTCCCCGAAAAATTAACCTAACGAACATCACGTACCTCACAATGACCACAACCGCTCACAAGCGAAAGACAAGTTCAATTTTGGTAACTGTGCTGGCTCAAAATACACAGACAGGGAAGAAAACCCTGTTCCACCACAAGTTTGAAAGGATGATGAGACACATGCATGCCACCAAGACGCAGAAAAGGTGGCTTTTTGTCTTCAGTGAGTATGGATATCATAACCCATAGTCCAGGGAATGAAAAAATTAAAATGCACCCACCAACAATGAGCAAAAAACCCGGGGTGCTTCAACAAGACTGCAGGGAAAAGCTCTCTCACTGTTTAGTGTGCAGTAG…	CTGAGGCCTGCGAGCCTATCGCGCTGCATTTGTCATTCCTGCCCGGGCGACATTTTTTTTTTCCCTAAGCTACTGCACACTAAACAGTGAGAGAGCTTTTCCCTGCAGTCTTGTTGAAGCACCCCGGGTTTTTTGCTCATTGTTGGTGGGTGCATTTTAATTTTTTCATTCCCTGGACTATGGGTTATGATATCCATACTCACTGAAGACAAAAAGCCACCTTTTCTGCGTCTTGGTGGCATGCATGTGTCTCATCATCCTTTCAAACTTGTGGTGGAACAGGGTTTTCTTCCCTGTCTGTGTATTTTGAGCCAGCACAGTTACCAAAATTGAACTTGTCTTTCGCTTGTGAGCGGTTGTGGTCATTGTGAGGTACGTGATGTTCGTTAGGTTAATTTT…	GCTAGCCTCGAGGATCAGACAATGGAATAGCAGCCTCAGCCCTTGAGCTACGGTAAAACACATCCTGCTCACTAAGTTCCCCGAAAAATTAACCTAACGAACATCACGTACCTCACAATGACCACAACCGCTCACAAGCGAAAGACAAGTTCAATTTTGGTAACTGTGCTGGCTCAAAATACACAGACAGGGAAGAAAACCCTGTTCCACCACAAGTTTGAAAGGATGATGAGACACATGCATGCCACCAAGACGCAGAAAAGGTGGCTTTTTGTCTTCAGTGAGTATGGATATCATAACCCATAGTCCAGGGAATGAAAAAATTAAAATGCACCCACCAACAATGAGCAAAAAACCCGGGGTGCTTCAACAAGACTGCAGGGAAAAGCTCTCTCACTG…	GCTAGCCTCGAGGATCTGAGGCCTGCGAGCCTATCGCGCTGCATTTGTCATTCCTGCCCGGGCGACATTTTTTTTTTCCCTAAGCTACTGCACACTAAACAGTGAGAGAGCTTTTCCCTGCAGTCTTGTTGAAGCACCCCGGGTTTTTTGCTCATTGTTGGTGGGTGCATTTTAATTTTTTCATTCCCTGGACTATGGGTTATGATATCCATACTCACTGAAGACAAAAAGCCACCTTTTCTGCGTCTTGGTGGCATGCATGTGTCTCATCATCCTTTCAAACTTGTGGTGGAACAGGGTTTTCTTCCCTGTCTGTGTATTTTGAGCCAGCACAGTTACCAAAATTGAACTTGTCTTTCGCTTGTGAGCGGTTGTGGTCATTGTGAGGTACGTGATGTT…
rs3749051_ALT	CAGACAATGGAATAGCAGCCTCAGCCCTTGAGCTACGGTAAAACACATCCTGCTCACTAAGTTCCCCGAAAAATTAACCTAACGAACATCACGTACCTCACAATGACCACAACCGCTCACAAGCGAAAGACAAGTTCAATTTTGGTAACTGTGCTGGCTCAAAATACACAGACAGGGAAGAAAACCCTGTTCCACCACAAGTTTGAAAGGATGATGAGACACATGCATGCCACCGAGACGCAGAAAAGGTGGCTTTTTGTCTTCAGTGAGTATGGATATCATAACCCATAGTCCAGGGAATGAAAAAATTAAAATGCACCCACCAACAATGAGCAAAAAACCCGGGGTGCTTCAACAAGACTGCAGGGAAAAGCTCTCTCACTGTTTAGTGTGCAGTAG…	CTGAGGCCTGCGAGCCTATCGCGCTGCATTTGTCATTCCTGCCCGGGCGACATTTTTTTTTTCCCTAAGCTACTGCACACTAAACAGTGAGAGAGCTTTTCCCTGCAGTCTTGTTGAAGCACCCCGGGTTTTTTGCTCATTGTTGGTGGGTGCATTTTAATTTTTTCATTCCCTGGACTATGGGTTATGATATCCATACTCACTGAAGACAAAAAGCCACCTTTTCTGCGTCTCGGTGGCATGCATGTGTCTCATCATCCTTTCAAACTTGTGGTGGAACAGGGTTTTCTTCCCTGTCTGTGTATTTTGAGCCAGCACAGTTACCAAAATTGAACTTGTCTTTCGCTTGTGAGCGGTTGTGGTCATTGTGAGGTACGTGATGTTCGTTAGGTTAATTTT…	GCTAGCCTCGAGGATCAGACAATGGAATAGCAGCCTCAGCCCTTGAGCTACGGTAAAACACATCCTGCTCACTAAGTTCCCCGAAAAATTAACCTAACGAACATCACGTACCTCACAATGACCACAACCGCTCACAAGCGAAAGACAAGTTCAATTTTGGTAACTGTGCTGGCTCAAAATACACAGACAGGGAAGAAAACCCTGTTCCACCACAAGTTTGAAAGGATGATGAGACACATGCATGCCACCGAGACGCAGAAAAGGTGGCTTTTTGTCTTCAGTGAGTATGGATATCATAACCCATAGTCCAGGGAATGAAAAAATTAAAATGCACCCACCAACAATGAGCAAAAAACCCGGGGTGCTTCAACAAGACTGCAGGGAAAAGCTCTCTCACTG…	GCTAGCCTCGAGGATCTGAGGCCTGCGAGCCTATCGCGCTGCATTTGTCATTCCTGCCCGGGCGACATTTTTTTTTTCCCTAAGCTACTGCACACTAAACAGTGAGAGAGCTTTTCCCTGCAGTCTTGTTGAAGCACCCCGGGTTTTTTGCTCATTGTTGGTGGGTGCATTTTAATTTTTTCATTCCCTGGACTATGGGTTATGATATCCATACTCACTGAAGACAAAAAGCCACCTTTTCTGCGTCTCGGTGGCATGCATGTGTCTCATCATCCTTTCAAACTTGTGGTGGAACAGGGTTTTCTTCCCTGTCTGTGTATTTTGAGCCAGCACAGTTACCAAAATTGAACTTGTCTTTCGCTTGTGAGCGGTTGTGGTCATTGTGAGGTACGTGATGTT…
rs3823381_REF	CTGAGCCATCAACTACGTTTTCTCCCTCAGCACTCGCCTTAGATTCCTGGACTTACCAGCACAAAGGTGATTTTCTCCTCGCAGACTGTAGGCGCCACTGCTGGGTCCGGAAAAGAAAGAGAAAAGGCCCAGCGTGGTCGCGTGTGTAACTCAGGACGCGGCTGCGCTGGGCGCCCGAGCGCGTTCTCAGGACTGCGGCCCGGAGTTCACTGCGAGGACTGGGATCACCCATCACCCCGCCCTGGTCTACGGAAAATGACAAGTGTTTACTGATATAGAAACGGAATAACGGCGCTGTGGGCTGGGGAGGGCCGAGCTGCCTTCAGGGTTCTGGTCTCCAGCTGCGCGGCACTCACACCTGCCGCTGTGAAAATGCAGACCCACGGGGCAGGAATTCCG…	CCCGGCTCCGAATCCACCGCGGTGCTGTTTCAAGCGAGTCAGATTCCAGATCGCGCTCCAGCCGGGACTCGGAATTCCTGCCCCGTGGGTCTGCATTTTCACAGCGGCAGGTGTGAGTGCCGCGCAGCTGGAGACCAGAACCCTGAAGGCAGCTCGGCCCTCCCCAGCCCACAGCGCCGTTATTCCGTTTCTATATCAGTAAACACTTGTCATTTTCCGTAGACCAGGGCGGGGTGATGGGTGATCCCAGTCCTCGCAGTGAACTCCGGGCCGCAGTCCTGAGAACGCGCTCGGGCGCCCAGCGCAGCCGCGTCCTGAGTTACACACGCGACCACGCTGGGCCTTTTCTCTTTCTTTTCCGGACCCAGCAGTGGCGCCTACAGTCTGCGAGGAGAAAAT…	GCTAGCCTCGAGGATCTGAGCCATCAACTACGTTTTCTCCCTCAGCACTCGCCTTAGATTCCTGGACTTACCAGCACAAAGGTGATTTTCTCCTCGCAGACTGTAGGCGCCACTGCTGGGTCCGGAAAAGAAAGAGAAAAGGCCCAGCGTGGTCGCGTGTGTAACTCAGGACGCGGCTGCGCTGGGCGCCCGAGCGCGTTCTCAGGACTGCGGCCCGGAGTTCACTGCGAGGACTGGGATCACCCATCACCCCGCCCTGGTCTACGGAAAATGACAAGTGTTTACTGATATAGAAACGGAATAACGGCGCTGTGGGCTGGGGAGGGCCGAGCTGCCTTCAGGGTTCTGGTCTCCAGCTGCGCGGCACTCACACCTGCCGCTGTGAAAATGCAGACCCAC…	GCTAGCCTCGAGGATCCCGGCTCCGAATCCACCGCGGTGCTGTTTCAAGCGAGTCAGATTCCAGATCGCGCTCCAGCCGGGACTCGGAATTCCTGCCCCGTGGGTCTGCATTTTCACAGCGGCAGGTGTGAGTGCCGCGCAGCTGGAGACCAGAACCCTGAAGGCAGCTCGGCCCTCCCCAGCCCACAGCGCCGTTATTCCGTTTCTATATCAGTAAACACTTGTCATTTTCCGTAGACCAGGGCGGGGTGATGGGTGATCCCAGTCCTCGCAGTGAACTCCGGGCCGCAGTCCTGAGAACGCGCTCGGGCGCCCAGCGCAGCCGCGTCCTGAGTTACACACGCGACCACGCTGGGCCTTTTCTCTTTCTTTTCCGGACCCAGCAGTGGCGCCTACAGT…
rs3823381_ALT	CTGAGCCATCAACTACGTTTTCTCCCTCAGCACTCGCCTTAGATTCCTGGACTTACCAGCACAAAGGTGATTTTCTCCTCGCAGACTGTAGGCGCCACTGCTGGGTCCGGAAAAGAAAGAGAAAAGGCCCAGCGTGGTCGCGTGTGTAACTCAGGACGCGGCTGCGCTGGGCGCCCGAGCGCGTTCTCAGGACTGCGGCCCGGAGTTCACTGCGAGGACTGGGATCACCCATCATCCCGCCCTGGTCTACGGAAAATGACAAGTGTTTACTGATATAGAAACGGAATAACGGCGCTGTGGGCTGGGGAGGGCCGAGCTGCCTTCAGGGTTCTGGTCTCCAGCTGCGCGGCACTCACACCTGCCGCTGTGAAAATGCAGACCCACGGGGCAGGAATTCCG…	CCCGGCTCCGAATCCACCGCGGTGCTGTTTCAAGCGAGTCAGATTCCAGATCGCGCTCCAGCCGGGACTCGGAATTCCTGCCCCGTGGGTCTGCATTTTCACAGCGGCAGGTGTGAGTGCCGCGCAGCTGGAGACCAGAACCCTGAAGGCAGCTCGGCCCTCCCCAGCCCACAGCGCCGTTATTCCGTTTCTATATCAGTAAACACTTGTCATTTTCCGTAGACCAGGGCGGGATGATGGGTGATCCCAGTCCTCGCAGTGAACTCCGGGCCGCAGTCCTGAGAACGCGCTCGGGCGCCCAGCGCAGCCGCGTCCTGAGTTACACACGCGACCACGCTGGGCCTTTTCTCTTTCTTTTCCGGACCCAGCAGTGGCGCCTACAGTCTGCGAGGAGAAAAT…	GCTAGCCTCGAGGATCTGAGCCATCAACTACGTTTTCTCCCTCAGCACTCGCCTTAGATTCCTGGACTTACCAGCACAAAGGTGATTTTCTCCTCGCAGACTGTAGGCGCCACTGCTGGGTCCGGAAAAGAAAGAGAAAAGGCCCAGCGTGGTCGCGTGTGTAACTCAGGACGCGGCTGCGCTGGGCGCCCGAGCGCGTTCTCAGGACTGCGGCCCGGAGTTCACTGCGAGGACTGGGATCACCCATCATCCCGCCCTGGTCTACGGAAAATGACAAGTGTTTACTGATATAGAAACGGAATAACGGCGCTGTGGGCTGGGGAGGGCCGAGCTGCCTTCAGGGTTCTGGTCTCCAGCTGCGCGGCACTCACACCTGCCGCTGTGAAAATGCAGACCCAC…	GCTAGCCTCGAGGATCCCGGCTCCGAATCCACCGCGGTGCTGTTTCAAGCGAGTCAGATTCCAGATCGCGCTCCAGCCGGGACTCGGAATTCCTGCCCCGTGGGTCTGCATTTTCACAGCGGCAGGTGTGAGTGCCGCGCAGCTGGAGACCAGAACCCTGAAGGCAGCTCGGCCCTCCCCAGCCCACAGCGCCGTTATTCCGTTTCTATATCAGTAAACACTTGTCATTTTCCGTAGACCAGGGCGGGATGATGGGTGATCCCAGTCCTCGCAGTGAACTCCGGGCCGCAGTCCTGAGAACGCGCTCGGGCGCCCAGCGCAGCCGCGTCCTGAGTTACACACGCGACCACGCTGGGCCTTTTCTCTTTCTTTTCCGGACCCAGCAGTGGCGCCTACAGT…
rs10136808_REF	GTGCACCTGTAATCCCAACTACTCAGGAGGCTGAAGTGGGAGGATCACCTGAGCCTGGGGAGCTCAAGGCTGCAGTGAGCCATGATCGTGCCACCGCATTGCAACCTGGGTGACAGAGTGAGACCCTGTCTCAAAAAACAAAAAACCAAGAAACCCCACAAATGCATTTTCTTATAATTCTAGAAATCAGGAGTGAAAAATGATTTGGCAGAGCTGCATGCCCTCAGGGGGCTCTAGGAGAATTCATTTCCTCCCCTTTTCCAGCTTCTAGAGGCTGCCTACATTCCCTAAGTCATAGCCCCACATCAGTCCCACCTCTACTCTTGGCATCATATCTCCTTCTCCAACTCTGACCTTCCTTTCTCTCTCTTATAGGACCCCCGGTGATTACATGGAGCC…	AAGAGACTCTGCAGGTGGGACTAAGTTAAGGACTCTGAGATGGGGAGGTACCCCTGGATTATGTGTGTGGGCTCCATGTAATCACCGGGGGTCCTATAAGAGAGAGAAAGGAAGGTCAGAGTTGGAGAAGGAGATATGATGCCAAGAGTAGAGGTGGGACTGATGTGGGGCTATGACTTAGGGAATGTAGGCAGCCTCTAGAAGCTGGAAAAGGGGAGGAAATGAATTCTCCTAGAGCCCCCTGAGGGCATGCAGCTCTGCCAAATCATTTTTCACTCCTGATTTCTAGAATTATAAGAAAATGCATTTGTGGGGTTTCTTGGTTTTTTGTTTTTTGAGACAGGGTCTCACTCTGTCACCCAGGTTGCAATGCGGTGGCACGATCATGGCTCACTGCAG…	GCTAGCCTCGAGGATGTGCACCTGTAATCCCAACTACTCAGGAGGCTGAAGTGGGAGGATCACCTGAGCCTGGGGAGCTCAAGGCTGCAGTGAGCCATGATCGTGCCACCGCATTGCAACCTGGGTGACAGAGTGAGACCCTGTCTCAAAAAACAAAAAACCAAGAAACCCCACAAATGCATTTTCTTATAATTCTAGAAATCAGGAGTGAAAAATGATTTGGCAGAGCTGCATGCCCTCAGGGGGCTCTAGGAGAATTCATTTCCTCCCCTTTTCCAGCTTCTAGAGGCTGCCTACATTCCCTAAGTCATAGCCCCACATCAGTCCCACCTCTACTCTTGGCATCATATCTCCTTCTCCAACTCTGACCTTCCTTTCTCTCTCTTATAGGACCCCCGG…	GCTAGCCTCGAGGATAAGAGACTCTGCAGGTGGGACTAAGTTAAGGACTCTGAGATGGGGAGGTACCCCTGGATTATGTGTGTGGGCTCCATGTAATCACCGGGGGTCCTATAAGAGAGAGAAAGGAAGGTCAGAGTTGGAGAAGGAGATATGATGCCAAGAGTAGAGGTGGGACTGATGTGGGGCTATGACTTAGGGAATGTAGGCAGCCTCTAGAAGCTGGAAAAGGGGAGGAAATGAATTCTCCTAGAGCCCCCTGAGGGCATGCAGCTCTGCCAAATCATTTTTCACTCCTGATTTCTAGAATTATAAGAAAATGCATTTGTGGGGTTTCTTGGTTTTTTGTTTTTTGAGACAGGGTCTCACTCTGTCACCCAGGTTGCAATGCGGTGGCACGAT…
rs10136808_ALT	GTGCACCTGTAATCCCAACTACTCAGGAGGCTGAAGTGGGAGGATCACCTGAGCCTGGGGAGCTCAAGGCTGCAGTGAGCCATGATCGTGCCACCGCATTGCAACCTGGGTGACAGAGTGAGACCCTGTCTCAAAAAACAAAAAACCAAGAAACCCCACAAATGCATTTTCTTATAATTCTAGAAATCAGGAGTGAAAAATGATTTGGCAGAGCTGCATGCCCTCAGGGGGCTCCAGGAGAATTCATTTCCTCCCCTTTTCCAGCTTCTAGAGGCTGCCTACATTCCCTAAGTCATAGCCCCACATCAGTCCCACCTCTACTCTTGGCATCATATCTCCTTCTCCAACTCTGACCTTCCTTTCTCTCTCTTATAGGACCCCCGGTGATTACATGGAGCC…	AAGAGACTCTGCAGGTGGGACTAAGTTAAGGACTCTGAGATGGGGAGGTACCCCTGGATTATGTGTGTGGGCTCCATGTAATCACCGGGGGTCCTATAAGAGAGAGAAAGGAAGGTCAGAGTTGGAGAAGGAGATATGATGCCAAGAGTAGAGGTGGGACTGATGTGGGGCTATGACTTAGGGAATGTAGGCAGCCTCTAGAAGCTGGAAAAGGGGAGGAAATGAATTCTCCTGGAGCCCCCTGAGGGCATGCAGCTCTGCCAAATCATTTTTCACTCCTGATTTCTAGAATTATAAGAAAATGCATTTGTGGGGTTTCTTGGTTTTTTGTTTTTTGAGACAGGGTCTCACTCTGTCACCCAGGTTGCAATGCGGTGGCACGATCATGGCTCACTGCAG…	GCTAGCCTCGAGGATGTGCACCTGTAATCCCAACTACTCAGGAGGCTGAAGTGGGAGGATCACCTGAGCCTGGGGAGCTCAAGGCTGCAGTGAGCCATGATCGTGCCACCGCATTGCAACCTGGGTGACAGAGTGAGACCCTGTCTCAAAAAACAAAAAACCAAGAAACCCCACAAATGCATTTTCTTATAATTCTAGAAATCAGGAGTGAAAAATGATTTGGCAGAGCTGCATGCCCTCAGGGGGCTCCAGGAGAATTCATTTCCTCCCCTTTTCCAGCTTCTAGAGGCTGCCTACATTCCCTAAGTCATAGCCCCACATCAGTCCCACCTCTACTCTTGGCATCATATCTCCTTCTCCAACTCTGACCTTCCTTTCTCTCTCTTATAGGACCCCCGG…	GCTAGCCTCGAGGATAAGAGACTCTGCAGGTGGGACTAAGTTAAGGACTCTGAGATGGGGAGGTACCCCTGGATTATGTGTGTGGGCTCCATGTAATCACCGGGGGTCCTATAAGAGAGAGAAAGGAAGGTCAGAGTTGGAGAAGGAGATATGATGCCAAGAGTAGAGGTGGGACTGATGTGGGGCTATGACTTAGGGAATGTAGGCAGCCTCTAGAAGCTGGAAAAGGGGAGGAAATGAATTCTCCTGGAGCCCCCTGAGGGCATGCAGCTCTGCCAAATCATTTTTCACTCCTGATTTCTAGAATTATAAGAAAATGCATTTGTGGGGTTTCTTGGTTTTTTGTTTTTTGAGACAGGGTCTCACTCTGTCACCCAGGTTGCAATGCGGTGGCACGAT…
rs4569194_REF	CATGCCTGTAATTCCAGCACTTTGGGAGGCTGAGATGGGATTGCTTGAGCTCAGGAGTTCAAGACCAGCCTGGCCAACATGATGAGACCCCATCTCTATTTAAAAAAAAAAAAATACAAAAGTTGTCTGGGTGTGGTGGCGTGCACCTGTAATCCCAACTACTCAGGAGGCTGAAGTGGGAGGATCACCTGAGCCTGGGGAGCTCAAGGCTGCAGTGAGCCATGATCGTGCCACCGCATTGCAACCTGGGTGACAGAGTGAGACCCTGTCTCAAAAAACAAAAAACCAAGAAACCCCACAAATGCATTTTCTTATAATTCTAGAAATCAGGAGTGAAAAATGATTTGGCAGAGCTGCATGCCCTCAGGGGGCTCTAGGAGAATTCATTTCCTCCCCTTT…	GCCAAGAGTAGAGGTGGGACTGATGTGGGGCTATGACTTAGGGAATGTAGGCAGCCTCTAGAAGCTGGAAAAGGGGAGGAAATGAATTCTCCTAGAGCCCCCTGAGGGCATGCAGCTCTGCCAAATCATTTTTCACTCCTGATTTCTAGAATTATAAGAAAATGCATTTGTGGGGTTTCTTGGTTTTTTGTTTTTTGAGACAGGGTCTCACTCTGTCACCCAGGTTGCAATGCGGTGGCACGATCATGGCTCACTGCAGCCTTGAGCTCCCCAGGCTCAGGTGATCCTCCCACTTCAGCCTCCTGAGTAGTTGGGATTACAGGTGCACGCCACCACACCCAGACAACTTTTGTATTTTTTTTTTTTTAAATAGAGATGGGGTCTCATCATGTTGGCCAG…	GCTAGCCTCGAGGATCATGCCTGTAATTCCAGCACTTTGGGAGGCTGAGATGGGATTGCTTGAGCTCAGGAGTTCAAGACCAGCCTGGCCAACATGATGAGACCCCATCTCTATTTAAAAAAAAAAAAATACAAAAGTTGTCTGGGTGTGGTGGCGTGCACCTGTAATCCCAACTACTCAGGAGGCTGAAGTGGGAGGATCACCTGAGCCTGGGGAGCTCAAGGCTGCAGTGAGCCATGATCGTGCCACCGCATTGCAACCTGGGTGACAGAGTGAGACCCTGTCTCAAAAAACAAAAAACCAAGAAACCCCACAAATGCATTTTCTTATAATTCTAGAAATCAGGAGTGAAAAATGATTTGGCAGAGCTGCATGCCCTCAGGGGGCTCTAGGAGAATT…	GCTAGCCTCGAGGATGCCAAGAGTAGAGGTGGGACTGATGTGGGGCTATGACTTAGGGAATGTAGGCAGCCTCTAGAAGCTGGAAAAGGGGAGGAAATGAATTCTCCTAGAGCCCCCTGAGGGCATGCAGCTCTGCCAAATCATTTTTCACTCCTGATTTCTAGAATTATAAGAAAATGCATTTGTGGGGTTTCTTGGTTTTTTGTTTTTTGAGACAGGGTCTCACTCTGTCACCCAGGTTGCAATGCGGTGGCACGATCATGGCTCACTGCAGCCTTGAGCTCCCCAGGCTCAGGTGATCCTCCCACTTCAGCCTCCTGAGTAGTTGGGATTACAGGTGCACGCCACCACACCCAGACAACTTTTGTATTTTTTTTTTTTTAAATAGAGATGGGGTCT…
rs4569194_ALT	CATGCCTGTAATTCCAGCACTTTGGGAGGCTGAGATGGGATTGCTTGAGCTCAGGAGTTCAAGACCAGCCTGGCCAACATGATGAGACCCCATCTCTATTTAAAAAAAAAAAAATACAAAAGTTGTCTGGGTGTGGTGGCGTGCACCTGTAATCCCAACTACTCAGGAGGCTGAAGTGGGAGGATCACCTGAGCCTGGGGAGCTCAAGGCTGCAGTGAGCCATGATCGTGCCACTGCATTGCAACCTGGGTGACAGAGTGAGACCCTGTCTCAAAAAACAAAAAACCAAGAAACCCCACAAATGCATTTTCTTATAATTCTAGAAATCAGGAGTGAAAAATGATTTGGCAGAGCTGCATGCCCTCAGGGGGCTCTAGGAGAATTCATTTCCTCCCCTTT…	GCCAAGAGTAGAGGTGGGACTGATGTGGGGCTATGACTTAGGGAATGTAGGCAGCCTCTAGAAGCTGGAAAAGGGGAGGAAATGAATTCTCCTAGAGCCCCCTGAGGGCATGCAGCTCTGCCAAATCATTTTTCACTCCTGATTTCTAGAATTATAAGAAAATGCATTTGTGGGGTTTCTTGGTTTTTTGTTTTTTGAGACAGGGTCTCACTCTGTCACCCAGGTTGCAATGCAGTGGCACGATCATGGCTCACTGCAGCCTTGAGCTCCCCAGGCTCAGGTGATCCTCCCACTTCAGCCTCCTGAGTAGTTGGGATTACAGGTGCACGCCACCACACCCAGACAACTTTTGTATTTTTTTTTTTTTAAATAGAGATGGGGTCTCATCATGTTGGCCAG…	GCTAGCCTCGAGGATCATGCCTGTAATTCCAGCACTTTGGGAGGCTGAGATGGGATTGCTTGAGCTCAGGAGTTCAAGACCAGCCTGGCCAACATGATGAGACCCCATCTCTATTTAAAAAAAAAAAAATACAAAAGTTGTCTGGGTGTGGTGGCGTGCACCTGTAATCCCAACTACTCAGGAGGCTGAAGTGGGAGGATCACCTGAGCCTGGGGAGCTCAAGGCTGCAGTGAGCCATGATCGTGCCACTGCATTGCAACCTGGGTGACAGAGTGAGACCCTGTCTCAAAAAACAAAAAACCAAGAAACCCCACAAATGCATTTTCTTATAATTCTAGAAATCAGGAGTGAAAAATGATTTGGCAGAGCTGCATGCCCTCAGGGGGCTCTAGGAGAATT…	GCTAGCCTCGAGGATGCCAAGAGTAGAGGTGGGACTGATGTGGGGCTATGACTTAGGGAATGTAGGCAGCCTCTAGAAGCTGGAAAAGGGGAGGAAATGAATTCTCCTAGAGCCCCCTGAGGGCATGCAGCTCTGCCAAATCATTTTTCACTCCTGATTTCTAGAATTATAAGAAAATGCATTTGTGGGGTTTCTTGGTTTTTTGTTTTTTGAGACAGGGTCTCACTCTGTCACCCAGGTTGCAATGCAGTGGCACGATCATGGCTCACTGCAGCCTTGAGCTCCCCAGGCTCAGGTGATCCTCCCACTTCAGCCTCCTGAGTAGTTGGGATTACAGGTGCACGCCACCACACCCAGACAACTTTTGTATTTTTTTTTTTTTAAATAGAGATGGGGTCT…
rs2861344_REF	CTTTTTCTCCAGGACACATTATATTTCCTACTCCTTAACTCTCTTCTAAGAGACCTTGTTTGTCAATCATGTACTTATGCAACTTCTCCATTCTACATTACACTGAAGAACAAGACCTAACAGGATTTGATAAAACCAGTAACAGAACACTCTTCCATCTCCCTATCCACTTCCCCCTTCCCCTCCCCCCAAAACCAAAACCAAAACCAAAAAAACCTTACAAACAAACGGGGGGAAAAAAACCCCAGTGTGACAGAGAAAACCCAAAAGTTATCAATTCAGTAATCTCCATTTAGTGTTAAAAAAAGAATGTCAAAAGGGTAGCTTGCAAGTAAGAATAAAAGAGGTTTTTCATGACCAGCTTTTCCCATTCTCTATTATCCCTCAGCGGCAGCTTTT…	TTATCGGCCAGGCATTCACAGGGGGTTAATATGGCCCCCCTCGACACCTTGCCTCGTACCAGAGACACCAAAAGCTGCCGCTGAGGGATAATAGAGAATGGGAAAAGCTGGTCATGAAAAACCTCTTTTATTCTTACTTGCAAGCTACCCTTTTGACATTCTTTTTTTAACACTAAATGGAGATTACTGAATTGATAACTTTTGGGTTTTCTCTGTCACACTGGGGTTTTTTTCCCCCCGTTTGTTTGTAAGGTTTTTTTGGTTTTGGTTTTGGTTTTGGGGGGAGGGGAAGGGGGAAGTGGATAGGGAGATGGAAGAGTGTTCTGTTACTGGTTTTATCAAATCCTGTTAGGTCTTGTTCTTCAGTGTAATGTAGAATGGAGAAGTTGCATAAGTACA…	GCTAGCCTCGAGGATCTTTTTCTCCAGGACACATTATATTTCCTACTCCTTAACTCTCTTCTAAGAGACCTTGTTTGTCAATCATGTACTTATGCAACTTCTCCATTCTACATTACACTGAAGAACAAGACCTAACAGGATTTGATAAAACCAGTAACAGAACACTCTTCCATCTCCCTATCCACTTCCCCCTTCCCCTCCCCCCAAAACCAAAACCAAAACCAAAAAAACCTTACAAACAAACGGGGGGAAAAAAACCCCAGTGTGACAGAGAAAACCCAAAAGTTATCAATTCAGTAATCTCCATTTAGTGTTAAAAAAAGAATGTCAAAAGGGTAGCTTGCAAGTAAGAATAAAAGAGGTTTTTCATGACCAGCTTTTCCCATTCTCTATTATCCC…	GCTAGCCTCGAGGATTTATCGGCCAGGCATTCACAGGGGGTTAATATGGCCCCCCTCGACACCTTGCCTCGTACCAGAGACACCAAAAGCTGCCGCTGAGGGATAATAGAGAATGGGAAAAGCTGGTCATGAAAAACCTCTTTTATTCTTACTTGCAAGCTACCCTTTTGACATTCTTTTTTTAACACTAAATGGAGATTACTGAATTGATAACTTTTGGGTTTTCTCTGTCACACTGGGGTTTTTTTCCCCCCGTTTGTTTGTAAGGTTTTTTTGGTTTTGGTTTTGGTTTTGGGGGGAGGGGAAGGGGGAAGTGGATAGGGAGATGGAAGAGTGTTCTGTTACTGGTTTTATCAAATCCTGTTAGGTCTTGTTCTTCAGTGTAATGTAGAATGGAGA…
rs2861344_ALT	CTTTTTCTCCAGGACACATTATATTTCCTACTCCTTAACTCTCTTCTAAGAGACCTTGTTTGTCAATCATGTACTTATGCAACTTCTCCATTCTACATTACACTGAAGAACAAGACCTAACAGGATTTGATAAAACCAGTAACAGAACACTCTTCCATCTCCCTATCCACTTCCCCCTTCCCCTCCCCCCAAAACCAAAACCAAAACCAAAAAAACCTTACAAACAAACGGGGGAAAAAAAACCCCAGTGTGACAGAGAAAACCCAAAAGTTATCAATTCAGTAATCTCCATTTAGTGTTAAAAAAAGAATGTCAAAAGGGTAGCTTGCAAGTAAGAATAAAAGAGGTTTTTCATGACCAGCTTTTCCCATTCTCTATTATCCCTCAGCGGCAGCTTTT…	TTATCGGCCAGGCATTCACAGGGGGTTAATATGGCCCCCCTCGACACCTTGCCTCGTACCAGAGACACCAAAAGCTGCCGCTGAGGGATAATAGAGAATGGGAAAAGCTGGTCATGAAAAACCTCTTTTATTCTTACTTGCAAGCTACCCTTTTGACATTCTTTTTTTAACACTAAATGGAGATTACTGAATTGATAACTTTTGGGTTTTCTCTGTCACACTGGGGTTTTTTTTCCCCCGTTTGTTTGTAAGGTTTTTTTGGTTTTGGTTTTGGTTTTGGGGGGAGGGGAAGGGGGAAGTGGATAGGGAGATGGAAGAGTGTTCTGTTACTGGTTTTATCAAATCCTGTTAGGTCTTGTTCTTCAGTGTAATGTAGAATGGAGAAGTTGCATAAGTACA…	GCTAGCCTCGAGGATCTTTTTCTCCAGGACACATTATATTTCCTACTCCTTAACTCTCTTCTAAGAGACCTTGTTTGTCAATCATGTACTTATGCAACTTCTCCATTCTACATTACACTGAAGAACAAGACCTAACAGGATTTGATAAAACCAGTAACAGAACACTCTTCCATCTCCCTATCCACTTCCCCCTTCCCCTCCCCCCAAAACCAAAACCAAAACCAAAAAAACCTTACAAACAAACGGGGGAAAAAAAACCCCAGTGTGACAGAGAAAACCCAAAAGTTATCAATTCAGTAATCTCCATTTAGTGTTAAAAAAAGAATGTCAAAAGGGTAGCTTGCAAGTAAGAATAAAAGAGGTTTTTCATGACCAGCTTTTCCCATTCTCTATTATCCC…	GCTAGCCTCGAGGATTTATCGGCCAGGCATTCACAGGGGGTTAATATGGCCCCCCTCGACACCTTGCCTCGTACCAGAGACACCAAAAGCTGCCGCTGAGGGATAATAGAGAATGGGAAAAGCTGGTCATGAAAAACCTCTTTTATTCTTACTTGCAAGCTACCCTTTTGACATTCTTTTTTTAACACTAAATGGAGATTACTGAATTGATAACTTTTGGGTTTTCTCTGTCACACTGGGGTTTTTTTTCCCCCGTTTGTTTGTAAGGTTTTTTTGGTTTTGGTTTTGGTTTTGGGGGGAGGGGAAGGGGGAAGTGGATAGGGAGATGGAAGAGTGTTCTGTTACTGGTTTTATCAAATCCTGTTAGGTCTTGTTCTTCAGTGTAATGTAGAATGGAGA…
rs2300861_REF	TCACAACTCCTAATCACGGCCATGTCTAAGGATTCAAACAGGAGGGGAAAGTTGATGTTAAAGAAGAGGCTCTTATTTATCCACATACAGATTGAGAACAGGCTCAGAAAGCAAATGCAGAGAGAATACATGACAAGTTAATGGCGTTTTGATAAAAACAGAATTTTTGAATTTTGCCTGAAGGTGACAGGCTGATTTCCATCAAATTTTTTAAGAAAGTCATTCCACTCTTCACATTTAATAAGACAGCTATTGATCGATAATTCCAAGATGATGATATGTCTCTAAAAGTGACACAAAGATTCTGTTATTTCCCATTTCTAAGCCCCAGTGATGAATATGCTTTCTCAATCAAGTTTAAAGAAAATTTGAGCTTTCAAATGTGAGAGTCATATTTCA…	GAGTTTAGGTGACGGCATTAAGCTTCTGGAGTGGGGGGTGGAGGTGGCATTAGGCATCTCATACTTGGGTGAAATATGACTCTCACATTTGAAAGCTCAAATTTTCTTTAAACTTGATTGAGAAAGCATATTCATCACTGGGGCTTAGAAATGGGAAATAACAGAATCTTTGTGTCACTTTTAGAGACATATCATCATCTTGGAATTATCGATCAATAGCTGTCTTATTAAATGTGAAGAGTGGAATGACTTTCTTAAAAAATTTGATGGAAATCAGCCTGTCACCTTCAGGCAAAATTCAAAAATTCTGTTTTTATCAAAACGCCATTAACTTGTCATGTATTCTCTCTGCATTTGCTTTCTGAGCCTGTTCTCAATCTGTATGTGGATAAATAAGAG…	GCTAGCCTCGAGGATTCACAACTCCTAATCACGGCCATGTCTAAGGATTCAAACAGGAGGGGAAAGTTGATGTTAAAGAAGAGGCTCTTATTTATCCACATACAGATTGAGAACAGGCTCAGAAAGCAAATGCAGAGAGAATACATGACAAGTTAATGGCGTTTTGATAAAAACAGAATTTTTGAATTTTGCCTGAAGGTGACAGGCTGATTTCCATCAAATTTTTTAAGAAAGTCATTCCACTCTTCACATTTAATAAGACAGCTATTGATCGATAATTCCAAGATGATGATATGTCTCTAAAAGTGACACAAAGATTCTGTTATTTCCCATTTCTAAGCCCCAGTGATGAATATGCTTTCTCAATCAAGTTTAAAGAAAATTTGAGCTTTCAAATGT…	GCTAGCCTCGAGGATGAGTTTAGGTGACGGCATTAAGCTTCTGGAGTGGGGGGTGGAGGTGGCATTAGGCATCTCATACTTGGGTGAAATATGACTCTCACATTTGAAAGCTCAAATTTTCTTTAAACTTGATTGAGAAAGCATATTCATCACTGGGGCTTAGAAATGGGAAATAACAGAATCTTTGTGTCACTTTTAGAGACATATCATCATCTTGGAATTATCGATCAATAGCTGTCTTATTAAATGTGAAGAGTGGAATGACTTTCTTAAAAAATTTGATGGAAATCAGCCTGTCACCTTCAGGCAAAATTCAAAAATTCTGTTTTTATCAAAACGCCATTAACTTGTCATGTATTCTCTCTGCATTTGCTTTCTGAGCCTGTTCTCAATCTGTAT…
rs2300861_ALT	TCACAACTCCTAATCACGGCCATGTCTAAGGATTCAAACAGGAGGGGAAAGTTGATGTTAAAGAAGAGGCTCTTATTTATCCACATACAGATTGAGAACAGGCTCAGAAAGCAAATGCAGAGAGAATACATGACAAGTTAATGGCGTTTTGATAAAAACAGAATTTTTGAATTTTGCCTGAAGGTGACAGGCTGATTTCCATCAAATTTTTTAAGAAAGTCATTCCACTCTTCATATTTAATAAGACAGCTATTGATCGATAATTCCAAGATGATGATATGTCTCTAAAAGTGACACAAAGATTCTGTTATTTCCCATTTCTAAGCCCCAGTGATGAATATGCTTTCTCAATCAAGTTTAAAGAAAATTTGAGCTTTCAAATGTGAGAGTCATATTTCA…	GAGTTTAGGTGACGGCATTAAGCTTCTGGAGTGGGGGGTGGAGGTGGCATTAGGCATCTCATACTTGGGTGAAATATGACTCTCACATTTGAAAGCTCAAATTTTCTTTAAACTTGATTGAGAAAGCATATTCATCACTGGGGCTTAGAAATGGGAAATAACAGAATCTTTGTGTCACTTTTAGAGACATATCATCATCTTGGAATTATCGATCAATAGCTGTCTTATTAAATATGAAGAGTGGAATGACTTTCTTAAAAAATTTGATGGAAATCAGCCTGTCACCTTCAGGCAAAATTCAAAAATTCTGTTTTTATCAAAACGCCATTAACTTGTCATGTATTCTCTCTGCATTTGCTTTCTGAGCCTGTTCTCAATCTGTATGTGGATAAATAAGAG…	GCTAGCCTCGAGGATTCACAACTCCTAATCACGGCCATGTCTAAGGATTCAAACAGGAGGGGAAAGTTGATGTTAAAGAAGAGGCTCTTATTTATCCACATACAGATTGAGAACAGGCTCAGAAAGCAAATGCAGAGAGAATACATGACAAGTTAATGGCGTTTTGATAAAAACAGAATTTTTGAATTTTGCCTGAAGGTGACAGGCTGATTTCCATCAAATTTTTTAAGAAAGTCATTCCACTCTTCATATTTAATAAGACAGCTATTGATCGATAATTCCAAGATGATGATATGTCTCTAAAAGTGACACAAAGATTCTGTTATTTCCCATTTCTAAGCCCCAGTGATGAATATGCTTTCTCAATCAAGTTTAAAGAAAATTTGAGCTTTCAAATGT…	GCTAGCCTCGAGGATGAGTTTAGGTGACGGCATTAAGCTTCTGGAGTGGGGGGTGGAGGTGGCATTAGGCATCTCATACTTGGGTGAAATATGACTCTCACATTTGAAAGCTCAAATTTTCTTTAAACTTGATTGAGAAAGCATATTCATCACTGGGGCTTAGAAATGGGAAATAACAGAATCTTTGTGTCACTTTTAGAGACATATCATCATCTTGGAATTATCGATCAATAGCTGTCTTATTAAATATGAAGAGTGGAATGACTTTCTTAAAAAATTTGATGGAAATCAGCCTGTCACCTTCAGGCAAAATTCAAAAATTCTGTTTTTATCAAAACGCCATTAACTTGTCATGTATTCTCTCTGCATTTGCTTTCTGAGCCTGTTCTCAATCTGTAT…
rs112862634_REF	GGTGCGGGGAGGCGGTGCAGGAATCCGTCCCGCCGAGTGCCGTCGGCCCCTGTGGGCCTGTTTGCGCGCCTGGGGCTGGCCGCATTCTGGGCGCGGGTGTCTGCGTGCCGGGGTGGTAGTTCCGAGCCTGCGCGCGTGCGACCGGGTACGGGAGGGGGAAGAGTGCCGTAAAAATTCAGACGAGTGGCCCGTATGTAAATGCAGCCCGCGGGGAGCAGGGAGGCGGTAATGACAGCCGCTGGCGCTCAGCCCCGCCGGCGGCCCCTAGCTTTCCCGCCAAGTGCAGCCGGAGGACAGACAGCCATGCGTGTCCTTGGCGGGAGAGCCCCCACCCGCCGCGCGCGCCCGACCCCCGCGCACACGCACACACTCCCCTCGCAGGCGTGGGGCCCAATGGCC…	TCGGCCGCCAAGTGTGCCGTTTCATCGTTCCACCTCGCAGCCCCAGCTTTGTTTTCCTGACATGTTCGTGGCCATTGGGCCCCACGCCTGCGAGGGGAGTGTGTGCGTGTGCGCGGGGGTCGGGCGCGCGCGGCGGGTGGGGGCTCTCCCGCCAAGGACACGCATGGCTGTCTGTCCTCCGGCTGCACTTGGCGGGAAAGCTAGGGGCCGCCGGCGGGGCTGAGCGCCAGCGGCTGTCATTACCGCCTCCCTGCTCCCCGCGGGCTGCATTTACATACGGGCCACTCGTCTGAATTTTTACGGCACTCTTCCCCCTCCCGTACCCGGTCGCACGCGCGCAGGCTCGGAACTACCACCCCGGCACGCAGACACCCGCGCCCAGAATGCGGCCAGCCCCAG…	GCTAGCCTCGAGGATGGTGCGGGGAGGCGGTGCAGGAATCCGTCCCGCCGAGTGCCGTCGGCCCCTGTGGGCCTGTTTGCGCGCCTGGGGCTGGCCGCATTCTGGGCGCGGGTGTCTGCGTGCCGGGGTGGTAGTTCCGAGCCTGCGCGCGTGCGACCGGGTACGGGAGGGGGAAGAGTGCCGTAAAAATTCAGACGAGTGGCCCGTATGTAAATGCAGCCCGCGGGGAGCAGGGAGGCGGTAATGACAGCCGCTGGCGCTCAGCCCCGCCGGCGGCCCCTAGCTTTCCCGCCAAGTGCAGCCGGAGGACAGACAGCCATGCGTGTCCTTGGCGGGAGAGCCCCCACCCGCCGCGCGCGCCCGACCCCCGCGCACACGCACACACTCCCCTCGCAGGCG…	GCTAGCCTCGAGGATTCGGCCGCCAAGTGTGCCGTTTCATCGTTCCACCTCGCAGCCCCAGCTTTGTTTTCCTGACATGTTCGTGGCCATTGGGCCCCACGCCTGCGAGGGGAGTGTGTGCGTGTGCGCGGGGGTCGGGCGCGCGCGGCGGGTGGGGGCTCTCCCGCCAAGGACACGCATGGCTGTCTGTCCTCCGGCTGCACTTGGCGGGAAAGCTAGGGGCCGCCGGCGGGGCTGAGCGCCAGCGGCTGTCATTACCGCCTCCCTGCTCCCCGCGGGCTGCATTTACATACGGGCCACTCGTCTGAATTTTTACGGCACTCTTCCCCCTCCCGTACCCGGTCGCACGCGCGCAGGCTCGGAACTACCACCCCGGCACGCAGACACCCGCGCCCAGAA…
rs112862634_ALT	GGTGCGGGGAGGCGGTGCAGGAATCCGTCCCGCCGAGTGCCGTCGGCCCCTGTGGGCCTGTTTGCGCGCCTGGGGCTGGCCGCATTCTGGGCGCGGGTGTCTGCGTGCCGGGGTGGTAGTTCCGAGCCTGCGCGCGTGCGACCGGGTACGGGAGGGGGAAGAGTGCCGTAAAAATTCAGACGAGTGGCCCGTATGTAAATGCAGCCCGCGGGGAGCAGGGAGGCGGTAATGACACCCGCTGGCGCTCAGCCCCGCCGGCGGCCCCTAGCTTTCCCGCCAAGTGCAGCCGGAGGACAGACAGCCATGCGTGTCCTTGGCGGGAGAGCCCCCACCCGCCGCGCGCGCCCGACCCCCGCGCACACGCACACACTCCCCTCGCAGGCGTGGGGCCCAATGGCC…	TCGGCCGCCAAGTGTGCCGTTTCATCGTTCCACCTCGCAGCCCCAGCTTTGTTTTCCTGACATGTTCGTGGCCATTGGGCCCCACGCCTGCGAGGGGAGTGTGTGCGTGTGCGCGGGGGTCGGGCGCGCGCGGCGGGTGGGGGCTCTCCCGCCAAGGACACGCATGGCTGTCTGTCCTCCGGCTGCACTTGGCGGGAAAGCTAGGGGCCGCCGGCGGGGCTGAGCGCCAGCGGGTGTCATTACCGCCTCCCTGCTCCCCGCGGGCTGCATTTACATACGGGCCACTCGTCTGAATTTTTACGGCACTCTTCCCCCTCCCGTACCCGGTCGCACGCGCGCAGGCTCGGAACTACCACCCCGGCACGCAGACACCCGCGCCCAGAATGCGGCCAGCCCCAG…	GCTAGCCTCGAGGATGGTGCGGGGAGGCGGTGCAGGAATCCGTCCCGCCGAGTGCCGTCGGCCCCTGTGGGCCTGTTTGCGCGCCTGGGGCTGGCCGCATTCTGGGCGCGGGTGTCTGCGTGCCGGGGTGGTAGTTCCGAGCCTGCGCGCGTGCGACCGGGTACGGGAGGGGGAAGAGTGCCGTAAAAATTCAGACGAGTGGCCCGTATGTAAATGCAGCCCGCGGGGAGCAGGGAGGCGGTAATGACACCCGCTGGCGCTCAGCCCCGCCGGCGGCCCCTAGCTTTCCCGCCAAGTGCAGCCGGAGGACAGACAGCCATGCGTGTCCTTGGCGGGAGAGCCCCCACCCGCCGCGCGCGCCCGACCCCCGCGCACACGCACACACTCCCCTCGCAGGCG…	GCTAGCCTCGAGGATTCGGCCGCCAAGTGTGCCGTTTCATCGTTCCACCTCGCAGCCCCAGCTTTGTTTTCCTGACATGTTCGTGGCCATTGGGCCCCACGCCTGCGAGGGGAGTGTGTGCGTGTGCGCGGGGGTCGGGCGCGCGCGGCGGGTGGGGGCTCTCCCGCCAAGGACACGCATGGCTGTCTGTCCTCCGGCTGCACTTGGCGGGAAAGCTAGGGGCCGCCGGCGGGGCTGAGCGCCAGCGGGTGTCATTACCGCCTCCCTGCTCCCCGCGGGCTGCATTTACATACGGGCCACTCGTCTGAATTTTTACGGCACTCTTCCCCCTCCCGTACCCGGTCGCACGCGCGCAGGCTCGGAACTACCACCCCGGCACGCAGACACCCGCGCCCAGAA…
rs7127006_REF	TCGGCAATTGTTAGTACTTATAACCAACTGAGTTTTGGGCATCCATGGAATTCTTAAAGACGTATGTCTTTTCAGCCAACACAGTCATTGTTAATGCTTTAAAGAATAAAAAAGAGGGACCACAAGCCAATAAAGTCACAATTAGAATCAAATGACACATTGCTTGCACATCATTTGGAAAACATGTATAAAACTACTTGGTTTTTGCTACACCCAGCTAAAGTGACAGCCTTCGCTGTGTGTTAATCTGGAATCAAACCAAGCCACACCTAAACAAATAATGCTTAGTAGATGCAAAATAATACGGATTCTTTTATTTAGACTACCCAAACAATTTATTTCACCAACGAAATCCCATAATAACTAGCTACATTTTAAACATTCCTTTTAAAACAAAGC…	AGCATTGAATCCATATGCATGCTTGCTTTTATTATTCTTGACCTATGGGCACACTTCAGCATTTTGTGGGCTTTGTTTTAAAAGGAATGTTTAAAATGTAGCTAGTTATTATGGGATTTCGTTGGTGAAATAAATTGTTTGGGTAGTCTAAATAAAAGAATCCGTATTATTTTGCATCTACTAAGCATTATTTGTTTAGGTGTGGCTTGGTTTGATTCCAGATTAACACACAGCGAAGGCTGTCACTTTAGCTGGGTGTAGCAAAAACCAAGTAGTTTTATACATGTTTTCCAAATGATGTGCAAGCAATGTGTCATTTGATTCTAATTGTGACTTTATTGGCTTGTGGTCCCTCTTTTTTATTCTTTAAAGCATTAACAATGACTGTGTTGGCTGAAA…	GCTAGCCTCGAGGATTCGGCAATTGTTAGTACTTATAACCAACTGAGTTTTGGGCATCCATGGAATTCTTAAAGACGTATGTCTTTTCAGCCAACACAGTCATTGTTAATGCTTTAAAGAATAAAAAAGAGGGACCACAAGCCAATAAAGTCACAATTAGAATCAAATGACACATTGCTTGCACATCATTTGGAAAACATGTATAAAACTACTTGGTTTTTGCTACACCCAGCTAAAGTGACAGCCTTCGCTGTGTGTTAATCTGGAATCAAACCAAGCCACACCTAAACAAATAATGCTTAGTAGATGCAAAATAATACGGATTCTTTTATTTAGACTACCCAAACAATTTATTTCACCAACGAAATCCCATAATAACTAGCTACATTTTAAACATTC…	GCTAGCCTCGAGGATAGCATTGAATCCATATGCATGCTTGCTTTTATTATTCTTGACCTATGGGCACACTTCAGCATTTTGTGGGCTTTGTTTTAAAAGGAATGTTTAAAATGTAGCTAGTTATTATGGGATTTCGTTGGTGAAATAAATTGTTTGGGTAGTCTAAATAAAAGAATCCGTATTATTTTGCATCTACTAAGCATTATTTGTTTAGGTGTGGCTTGGTTTGATTCCAGATTAACACACAGCGAAGGCTGTCACTTTAGCTGGGTGTAGCAAAAACCAAGTAGTTTTATACATGTTTTCCAAATGATGTGCAAGCAATGTGTCATTTGATTCTAATTGTGACTTTATTGGCTTGTGGTCCCTCTTTTTTATTCTTTAAAGCATTAACAATGA…
rs7127006_ALT	TCGGCAATTGTTAGTACTTATAACCAACTGAGTTTTGGGCATCCATGGAATTCTTAAAGACGTATGTCTTTTCAGCCAACACAGTCATTGTTAATGCTTTAAAGAATAAAAAAGAGGGACCACAAGCCAATAAAGTCACAATTAGAATCAAATGACACATTGCTTGCACATCATTTGGAAAACATGTATAAAACTACTTGGTTTTTGCTACACCCAGCTAAAGTGACAGCCTTCACTGTGTGTTAATCTGGAATCAAACCAAGCCACACCTAAACAAATAATGCTTAGTAGATGCAAAATAATACGGATTCTTTTATTTAGACTACCCAAACAATTTATTTCACCAACGAAATCCCATAATAACTAGCTACATTTTAAACATTCCTTTTAAAACAAAGC…	AGCATTGAATCCATATGCATGCTTGCTTTTATTATTCTTGACCTATGGGCACACTTCAGCATTTTGTGGGCTTTGTTTTAAAAGGAATGTTTAAAATGTAGCTAGTTATTATGGGATTTCGTTGGTGAAATAAATTGTTTGGGTAGTCTAAATAAAAGAATCCGTATTATTTTGCATCTACTAAGCATTATTTGTTTAGGTGTGGCTTGGTTTGATTCCAGATTAACACACAGTGAAGGCTGTCACTTTAGCTGGGTGTAGCAAAAACCAAGTAGTTTTATACATGTTTTCCAAATGATGTGCAAGCAATGTGTCATTTGATTCTAATTGTGACTTTATTGGCTTGTGGTCCCTCTTTTTTATTCTTTAAAGCATTAACAATGACTGTGTTGGCTGAAA…	GCTAGCCTCGAGGATTCGGCAATTGTTAGTACTTATAACCAACTGAGTTTTGGGCATCCATGGAATTCTTAAAGACGTATGTCTTTTCAGCCAACACAGTCATTGTTAATGCTTTAAAGAATAAAAAAGAGGGACCACAAGCCAATAAAGTCACAATTAGAATCAAATGACACATTGCTTGCACATCATTTGGAAAACATGTATAAAACTACTTGGTTTTTGCTACACCCAGCTAAAGTGACAGCCTTCACTGTGTGTTAATCTGGAATCAAACCAAGCCACACCTAAACAAATAATGCTTAGTAGATGCAAAATAATACGGATTCTTTTATTTAGACTACCCAAACAATTTATTTCACCAACGAAATCCCATAATAACTAGCTACATTTTAAACATTC…	GCTAGCCTCGAGGATAGCATTGAATCCATATGCATGCTTGCTTTTATTATTCTTGACCTATGGGCACACTTCAGCATTTTGTGGGCTTTGTTTTAAAAGGAATGTTTAAAATGTAGCTAGTTATTATGGGATTTCGTTGGTGAAATAAATTGTTTGGGTAGTCTAAATAAAAGAATCCGTATTATTTTGCATCTACTAAGCATTATTTGTTTAGGTGTGGCTTGGTTTGATTCCAGATTAACACACAGTGAAGGCTGTCACTTTAGCTGGGTGTAGCAAAAACCAAGTAGTTTTATACATGTTTTCCAAATGATGTGCAAGCAATGTGTCATTTGATTCTAATTGTGACTTTATTGGCTTGTGGTCCCTCTTTTTTATTCTTTAAAGCATTAACAATGA…
rs237475_REF	AAAGGAGAGGAGATGACAAGTACATCTCTCTTCTCAGCCCAGGCAACATCAGCTCCTGGCACCCCCCAAAACCTAAGAGCGAGAAGGGGGAGTGTGATCTGTCTTCTCCAATCTGGGCCCCAAATGCAGATGCCCCAAACACCCCCATTTGTTCAACCAACCCAGAGATGAGGCGTTGGGAGGGGTTGATTTAGATTCCATCTTATATAAAAAGACCAGAACATTTTTGATTAGTGATGGAGGAAGGTGTGGGAGTCTGAGACAGTGCTTTGTTTCTGGGCAAATGTACACATTCCCTGATGCCTCTCTTCTCTCCACGTCCTCTAAAGTAGAAGCATAGACTCCCTCTCCTTACTACTCCTCACAGCCAAATTCCCCTCAGCCAGGACCCCAGACCTT…	TATTTCCTTCAGGTTCTGTAGGTAGCCTAGAAACAGGCCTGCTGCCCTAGGGGCTCCTGGGTATTGGGAAAGGTCTGGGGTCCTGGCTGAGGGGAATTTGGCTGTGAGGAGTAGTAAGGAGAGGGAGTCTATGCTTCTACTTTAGAGGACGTGGAGAGAAGAGAGGCATCAGGGAATGTGTACATTTGCCCAGAAACAAAGCACTGTCTCAGACTCCCACACCTTCCTCCATCACTAATCAAAAATGTTCTGGTCTTTTTATATAAGATGGAATCTAAATCAACCCCTCCCAACGCCTCATCTCTGGGTTGGTTGAACAAATGGGGGTGTTTGGGGCATCTGCATTTGGGGCCCAGATTGGAGAAGACAGATCACACTCCCCCTTCTCGCTCTTAGGTT…	GCTAGCCTCGAGGATAAAGGAGAGGAGATGACAAGTACATCTCTCTTCTCAGCCCAGGCAACATCAGCTCCTGGCACCCCCCAAAACCTAAGAGCGAGAAGGGGGAGTGTGATCTGTCTTCTCCAATCTGGGCCCCAAATGCAGATGCCCCAAACACCCCCATTTGTTCAACCAACCCAGAGATGAGGCGTTGGGAGGGGTTGATTTAGATTCCATCTTATATAAAAAGACCAGAACATTTTTGATTAGTGATGGAGGAAGGTGTGGGAGTCTGAGACAGTGCTTTGTTTCTGGGCAAATGTACACATTCCCTGATGCCTCTCTTCTCTCCACGTCCTCTAAAGTAGAAGCATAGACTCCCTCTCCTTACTACTCCTCACAGCCAAATTCCCCTCAGCC…	GCTAGCCTCGAGGATTATTTCCTTCAGGTTCTGTAGGTAGCCTAGAAACAGGCCTGCTGCCCTAGGGGCTCCTGGGTATTGGGAAAGGTCTGGGGTCCTGGCTGAGGGGAATTTGGCTGTGAGGAGTAGTAAGGAGAGGGAGTCTATGCTTCTACTTTAGAGGACGTGGAGAGAAGAGAGGCATCAGGGAATGTGTACATTTGCCCAGAAACAAAGCACTGTCTCAGACTCCCACACCTTCCTCCATCACTAATCAAAAATGTTCTGGTCTTTTTATATAAGATGGAATCTAAATCAACCCCTCCCAACGCCTCATCTCTGGGTTGGTTGAACAAATGGGGGTGTTTGGGGCATCTGCATTTGGGGCCCAGATTGGAGAAGACAGATCACACTCCCCCT…
rs237475_ALT	AAAGGAGAGGAGATGACAAGTACATCTCTCTTCTCAGCCCAGGCAACATCAGCTCCTGGCACCCCCCAAAACCTAAGAGCGAGAAGGGGGAGTGTGATCTGTCTTCTCCAATCTGGGCCCCAAATGCAGATGCCCCAAACACCCCCATTTGTTCAACCAACCCAGAGATGAGGCGTTGGGAGGGGTTGATTTAGATTCCATCTTATATAAAAAGACCAGAACATTTTTGATTAGAGATGGAGGAAGGTGTGGGAGTCTGAGACAGTGCTTTGTTTCTGGGCAAATGTACACATTCCCTGATGCCTCTCTTCTCTCCACGTCCTCTAAAGTAGAAGCATAGACTCCCTCTCCTTACTACTCCTCACAGCCAAATTCCCCTCAGCCAGGACCCCAGACCTT…	TATTTCCTTCAGGTTCTGTAGGTAGCCTAGAAACAGGCCTGCTGCCCTAGGGGCTCCTGGGTATTGGGAAAGGTCTGGGGTCCTGGCTGAGGGGAATTTGGCTGTGAGGAGTAGTAAGGAGAGGGAGTCTATGCTTCTACTTTAGAGGACGTGGAGAGAAGAGAGGCATCAGGGAATGTGTACATTTGCCCAGAAACAAAGCACTGTCTCAGACTCCCACACCTTCCTCCATCTCTAATCAAAAATGTTCTGGTCTTTTTATATAAGATGGAATCTAAATCAACCCCTCCCAACGCCTCATCTCTGGGTTGGTTGAACAAATGGGGGTGTTTGGGGCATCTGCATTTGGGGCCCAGATTGGAGAAGACAGATCACACTCCCCCTTCTCGCTCTTAGGTT…	GCTAGCCTCGAGGATAAAGGAGAGGAGATGACAAGTACATCTCTCTTCTCAGCCCAGGCAACATCAGCTCCTGGCACCCCCCAAAACCTAAGAGCGAGAAGGGGGAGTGTGATCTGTCTTCTCCAATCTGGGCCCCAAATGCAGATGCCCCAAACACCCCCATTTGTTCAACCAACCCAGAGATGAGGCGTTGGGAGGGGTTGATTTAGATTCCATCTTATATAAAAAGACCAGAACATTTTTGATTAGAGATGGAGGAAGGTGTGGGAGTCTGAGACAGTGCTTTGTTTCTGGGCAAATGTACACATTCCCTGATGCCTCTCTTCTCTCCACGTCCTCTAAAGTAGAAGCATAGACTCCCTCTCCTTACTACTCCTCACAGCCAAATTCCCCTCAGCC…	GCTAGCCTCGAGGATTATTTCCTTCAGGTTCTGTAGGTAGCCTAGAAACAGGCCTGCTGCCCTAGGGGCTCCTGGGTATTGGGAAAGGTCTGGGGTCCTGGCTGAGGGGAATTTGGCTGTGAGGAGTAGTAAGGAGAGGGAGTCTATGCTTCTACTTTAGAGGACGTGGAGAGAAGAGAGGCATCAGGGAATGTGTACATTTGCCCAGAAACAAAGCACTGTCTCAGACTCCCACACCTTCCTCCATCTCTAATCAAAAATGTTCTGGTCTTTTTATATAAGATGGAATCTAAATCAACCCCTCCCAACGCCTCATCTCTGGGTTGGTTGAACAAATGGGGGTGTTTGGGGCATCTGCATTTGGGGCCCAGATTGGAGAAGACAGATCACACTCCCCCT…
rs324017_REF	GGTCCTAGTGTAGATCTGTGAAAGGGGAACTGGGGAATGGGGGGACAGAGAAAAGAGGATGAAGGAGCAGGAAGGAGGAGCATCAATAAGGGAAGCTCAGATGGCACTTCCACCAACCCAGGAGTGGGGAGCAGGCTAGGAGTTGTGGGTATGGGGATGGGGATGCCCAGCTTGGAAGCAGAGGAGCCCAAAGCAGTGATGCTTTGTGTGTGGAAGGGGGAAGAGGGAGTGGGCAGGCGGAGGGCCGGGCAGCCGCTGGGCTGAGAGTGACGCAGCAGACAAAGCCACCAACCCTGGCTTGGTATTTTTAAACTGTGCGTGGGTGGGAAGTGGGGGCGGGGACTGGAAGGGGGGCTCTTCTTGAGGGAGGAGCTCGGAGGCTGGCTTCCTGTTCTCCCT…	TGGCCCCCTCCCAGGCCCCTCCCAGGCCACTCTACCATGGCCCCCCAAGTTTTTTGGTAGCCAAATCAGAGGGAGAACAGGAAGCCAGCCTCCGAGCTCCTCCCTCAAGAAGAGCCCCCCTTCCAGTCCCCGCCCCCACTTCCCACCCACGCACAGTTTAAAAATACCAAGCCAGGGTTGGTGGCTTTGTCTGCTGCGTCACTCTCAGCCCAGCGGCTGCCCGGCCCTCCGCCTGCCCACTCCCTCTTCCCCCTTCCACACACAAAGCATCACTGCTTTGGGCTCCTCTGCTTCCAAGCTGGGCATCCCCATCCCCATACCCACAACTCCTAGCCTGCTCCCCACTCCTGGGTTGGTGGAAGTGCCATCTGAGCTTCCCTTATTGATGCTCCTCCTTCC…	GCTAGCCTCGAGGATGGTCCTAGTGTAGATCTGTGAAAGGGGAACTGGGGAATGGGGGGACAGAGAAAAGAGGATGAAGGAGCAGGAAGGAGGAGCATCAATAAGGGAAGCTCAGATGGCACTTCCACCAACCCAGGAGTGGGGAGCAGGCTAGGAGTTGTGGGTATGGGGATGGGGATGCCCAGCTTGGAAGCAGAGGAGCCCAAAGCAGTGATGCTTTGTGTGTGGAAGGGGGAAGAGGGAGTGGGCAGGCGGAGGGCCGGGCAGCCGCTGGGCTGAGAGTGACGCAGCAGACAAAGCCACCAACCCTGGCTTGGTATTTTTAAACTGTGCGTGGGTGGGAAGTGGGGGCGGGGACTGGAAGGGGGGCTCTTCTTGAGGGAGGAGCTCGGAGGCTGG…	GCTAGCCTCGAGGATTGGCCCCCTCCCAGGCCCCTCCCAGGCCACTCTACCATGGCCCCCCAAGTTTTTTGGTAGCCAAATCAGAGGGAGAACAGGAAGCCAGCCTCCGAGCTCCTCCCTCAAGAAGAGCCCCCCTTCCAGTCCCCGCCCCCACTTCCCACCCACGCACAGTTTAAAAATACCAAGCCAGGGTTGGTGGCTTTGTCTGCTGCGTCACTCTCAGCCCAGCGGCTGCCCGGCCCTCCGCCTGCCCACTCCCTCTTCCCCCTTCCACACACAAAGCATCACTGCTTTGGGCTCCTCTGCTTCCAAGCTGGGCATCCCCATCCCCATACCCACAACTCCTAGCCTGCTCCCCACTCCTGGGTTGGTGGAAGTGCCATCTGAGCTTCCCTTATT…
rs324017_ALT	GGTCCTAGTGTAGATCTGTGAAAGGGGAACTGGGGAATGGGGGGACAGAGAAAAGAGGATGAAGGAGCAGGAAGGAGGAGCATCAATAAGGGAAGCTCAGATGGCACTTCCACCAACCCAGGAGTGGGGAGCAGGCTAGGAGTTGTGGGTATGGGGATGGGGATGCCCAGCTTGGAAGCAGAGGAGCCCAAAGCAGTGATGCTTTGTGTGTGGAAGGGGGAAGAGGGAGTGGGCCGGCGGAGGGCCGGGCAGCCGCTGGGCTGAGAGTGACGCAGCAGACAAAGCCACCAACCCTGGCTTGGTATTTTTAAACTGTGCGTGGGTGGGAAGTGGGGGCGGGGACTGGAAGGGGGGCTCTTCTTGAGGGAGGAGCTCGGAGGCTGGCTTCCTGTTCTCCCT…	TGGCCCCCTCCCAGGCCCCTCCCAGGCCACTCTACCATGGCCCCCCAAGTTTTTTGGTAGCCAAATCAGAGGGAGAACAGGAAGCCAGCCTCCGAGCTCCTCCCTCAAGAAGAGCCCCCCTTCCAGTCCCCGCCCCCACTTCCCACCCACGCACAGTTTAAAAATACCAAGCCAGGGTTGGTGGCTTTGTCTGCTGCGTCACTCTCAGCCCAGCGGCTGCCCGGCCCTCCGCCGGCCCACTCCCTCTTCCCCCTTCCACACACAAAGCATCACTGCTTTGGGCTCCTCTGCTTCCAAGCTGGGCATCCCCATCCCCATACCCACAACTCCTAGCCTGCTCCCCACTCCTGGGTTGGTGGAAGTGCCATCTGAGCTTCCCTTATTGATGCTCCTCCTTCC…	GCTAGCCTCGAGGATGGTCCTAGTGTAGATCTGTGAAAGGGGAACTGGGGAATGGGGGGACAGAGAAAAGAGGATGAAGGAGCAGGAAGGAGGAGCATCAATAAGGGAAGCTCAGATGGCACTTCCACCAACCCAGGAGTGGGGAGCAGGCTAGGAGTTGTGGGTATGGGGATGGGGATGCCCAGCTTGGAAGCAGAGGAGCCCAAAGCAGTGATGCTTTGTGTGTGGAAGGGGGAAGAGGGAGTGGGCCGGCGGAGGGCCGGGCAGCCGCTGGGCTGAGAGTGACGCAGCAGACAAAGCCACCAACCCTGGCTTGGTATTTTTAAACTGTGCGTGGGTGGGAAGTGGGGGCGGGGACTGGAAGGGGGGCTCTTCTTGAGGGAGGAGCTCGGAGGCTGG…	GCTAGCCTCGAGGATTGGCCCCCTCCCAGGCCCCTCCCAGGCCACTCTACCATGGCCCCCCAAGTTTTTTGGTAGCCAAATCAGAGGGAGAACAGGAAGCCAGCCTCCGAGCTCCTCCCTCAAGAAGAGCCCCCCTTCCAGTCCCCGCCCCCACTTCCCACCCACGCACAGTTTAAAAATACCAAGCCAGGGTTGGTGGCTTTGTCTGCTGCGTCACTCTCAGCCCAGCGGCTGCCCGGCCCTCCGCCGGCCCACTCCCTCTTCCCCCTTCCACACACAAAGCATCACTGCTTTGGGCTCCTCTGCTTCCAAGCTGGGCATCCCCATCCCCATACCCACAACTCCTAGCCTGCTCCCCACTCCTGGGTTGGTGGAAGTGCCATCTGAGCTTCCCTTATT…
DHRS3_REF	TAGCTCCAGAAGCCTCATTATAAAGTAGCTCCAGTAATTGGTCAGATAATGGCGAGTTACAGGGAGCACTGCTGGTCATCCTGACAAGTCAGATGACTGAACCGAGCATGAATGGCACTCGAAGTTTCACAGGCCCCCATGGATCCTGTTTTTGTTTTTGGTGACCCTGACACCAATTTAAGACACATTTCTAATTGGCCCTGGCTGGATTCCCTGGAAGAGGACGTCCAGTCCAAGTTAGGTGGGGTTTGGTTCCCGGTGCGTGAACTTGCAGGCTCCACTCTGTACTATCACACCCACCCCCCAATGCCATACACTTCTTTCAATTTAGGATTGTTTATAGTCAGTCGAGTTTTTCCAGATTGACTAAGAGTTCCTCATCTGCCTACTGTAGTCAGC…	ATCCCACAGAAACTTTTTTCTGAGTCTTCCAGCTGGCCCAAGTCCTGGGTCTCTTTTACTGTTCTTGTAGCTGACTACAGTAGGCAGATGAGGAACTCTTAGTCAATCTGGAAAAACTCGACTGACTATAAACAATCCTAAATTGAAAGAAGTGTATGGCATTGGGGGGTGGGTGTGATAGTACAGAGTGGAGCCTGCAAGTTCACGCACCGGGAACCAAACCCCACCTAACTTGGACTGGACGTCCTCTTCCAGGGAATCCAGCCAGGGCCAATTAGAAATGTGTCTTAAATTGGTGTCAGGGTCACCAAAAACAAAAACAGGATCCATGGGGGCCTGTGAAACTTCGAGTGCCATTCATGCTCGGTTCAGTCATCTGACTTGTCAGGATGACCAGCA…	GCTAGCCTCGAGGATTAGCTCCAGAAGCCTCATTATAAAGTAGCTCCAGTAATTGGTCAGATAATGGCGAGTTACAGGGAGCACTGCTGGTCATCCTGACAAGTCAGATGACTGAACCGAGCATGAATGGCACTCGAAGTTTCACAGGCCCCCATGGATCCTGTTTTTGTTTTTGGTGACCCTGACACCAATTTAAGACACATTTCTAATTGGCCCTGGCTGGATTCCCTGGAAGAGGACGTCCAGTCCAAGTTAGGTGGGGTTTGGTTCCCGGTGCGTGAACTTGCAGGCTCCACTCTGTACTATCACACCCACCCCCCAATGCCATACACTTCTTTCAATTTAGGATTGTTTATAGTCAGTCGAGTTTTTCCAGATTGACTAAGAGTTCCTCATCTG…	GCTAGCCTCGAGGATATCCCACAGAAACTTTTTTCTGAGTCTTCCAGCTGGCCCAAGTCCTGGGTCTCTTTTACTGTTCTTGTAGCTGACTACAGTAGGCAGATGAGGAACTCTTAGTCAATCTGGAAAAACTCGACTGACTATAAACAATCCTAAATTGAAAGAAGTGTATGGCATTGGGGGGTGGGTGTGATAGTACAGAGTGGAGCCTGCAAGTTCACGCACCGGGAACCAAACCCCACCTAACTTGGACTGGACGTCCTCTTCCAGGGAATCCAGCCAGGGCCAATTAGAAATGTGTCTTAAATTGGTGTCAGGGTCACCAAAAACAAAAACAGGATCCATGGGGGCCTGTGAAACTTCGAGTGCCATTCATGCTCGGTTCAGTCATCTGACTTG…
ROBO3_REF	TCATACTGGAGTAGGATGGACCTAATCTAGTATGTGTCCTTATAAAAAGGGGAAATGTGGACATAGACATGCAAACACGGGGAATGCCATACCAAGACTGGAGTGATGCTGCCACAAGTCAAGGAATTACCAGAAGCTAGGAGAGAACCCTAAGGCAGAGCCCTCCCTAGAAGCTTCAGAGAGAGCATGGCCCTGCTGACACCTCGATCTCCCACTTCTGGCTTCCACGACTTTGAGATAATGCATTTCTGTTGTTTAAGCCACTCAGTTTGTGGTATTTTGTTATAGGAGCCCTAGAAAATGAATACAAACTTCCTTTCTTATTTTATTTGCCTCCAGTTTCCCCTCGAATGACCCCCTGCAGACTGAGTAAGCTATCTGAAAGGTACATGTAACCCT…	TGTAAACCAGACTCGTAATCTGGGGATTGAGAGGTGAGGGAATGAGCGGTTTTTAATTTGGGGACTGTCAGGGTTACATGTACCTTTCAGATAGCTTACTCAGTCTGCAGGGGGTCATTCGAGGGGAAACTGGAGGCAAATAAAATAAGAAAGGAAGTTTGTATTCATTTTCTAGGGCTCCTATAACAAAATACCACAAACTGAGTGGCTTAAACAACAGAAATGCATTATCTCAAAGTCGTGGAAGCCAGAAGTGGGAGATCGAGGTGTCAGCAGGGCCATGCTCTCTCTGAAGCTTCTAGGGAGGGCTCTGCCTTAGGGTTCTCTCCTAGCTTCTGGTAATTCCTTGACTTGTGGCAGCATCACTCCAGTCTTGGTATGGCATTCCCCGTGTTTGCA…	GCTAGCCTCGAGGATTCATACTGGAGTAGGATGGACCTAATCTAGTATGTGTCCTTATAAAAAGGGGAAATGTGGACATAGACATGCAAACACGGGGAATGCCATACCAAGACTGGAGTGATGCTGCCACAAGTCAAGGAATTACCAGAAGCTAGGAGAGAACCCTAAGGCAGAGCCCTCCCTAGAAGCTTCAGAGAGAGCATGGCCCTGCTGACACCTCGATCTCCCACTTCTGGCTTCCACGACTTTGAGATAATGCATTTCTGTTGTTTAAGCCACTCAGTTTGTGGTATTTTGTTATAGGAGCCCTAGAAAATGAATACAAACTTCCTTTCTTATTTTATTTGCCTCCAGTTTCCCCTCGAATGACCCCCTGCAGACTGAGTAAGCTATCTGAAA…	GCTAGCCTCGAGGATTGTAAACCAGACTCGTAATCTGGGGATTGAGAGGTGAGGGAATGAGCGGTTTTTAATTTGGGGACTGTCAGGGTTACATGTACCTTTCAGATAGCTTACTCAGTCTGCAGGGGGTCATTCGAGGGGAAACTGGAGGCAAATAAAATAAGAAAGGAAGTTTGTATTCATTTTCTAGGGCTCCTATAACAAAATACCACAAACTGAGTGGCTTAAACAACAGAAATGCATTATCTCAAAGTCGTGGAAGCCAGAAGTGGGAGATCGAGGTGTCAGCAGGGCCATGCTCTCTCTGAAGCTTCTAGGGAGGGCTCTGCCTTAGGGTTCTCTCCTAGCTTCTGGTAATTCCTTGACTTGTGGCAGCATCACTCCAGTCTTGGTATGGCA…
AHNAK2_REF	CAGCACGGGCACCTGGCACCCGCAGCCCAGCAGCCCCAGCAGCCCCAGCAGCCCCCGCAGCCCCAGCAGCCCCCGCAGCCCGCATGCGCGGCCCACGTTCCCATGCACTCGCTCGGAGCCCTTACCCAGCTGGCAGGTGGCCCCCACCCACTGCTCGGGGCAGATGCACTCAAAGCCGTCCACCTGGTCCACACAGGTGCCACCGGCCGCACACGGGTTCGAAGCACACTCATCGATGTCTGCAGAGGGTGGAGAAAGGTGGGGCCCTGGCAGTGTGAGCCGTGGGAATAAGGTCCCCATGGGCAGGTGGCGCTGCAAGCCTGGGTCTTCCTGCCATTTGTCCTCGCCAAGCCAGCCGCAGCCACACGTGTGGACTTGACCACTGCACCCCATCCCCAG…	GTGAGTGTCTGCACGTGAGTAGGGGACTCCTGCCTAGTATCAGTGGGGGTCTGGGAGTGGGGCAACTCGCTGGGGATGGGGTGCAGTGGTCAAGTCCACACGTGTGGCTGCGGCTGGCTTGGCGAGGACAAATGGCAGGAAGACCCAGGCTTGCAGCGCCACCTGCCCATGGGGACCTTATTCCCACGGCTCACACTGCCAGGGCCCCACCTTTCTCCACCCTCTGCAGACATCGATGAGTGTGCTTCGAACCCGTGTGCGGCCGGTGGCACCTGTGTGGACCAGGTGGACGGCTTTGAGTGCATCTGCCCCGAGCAGTGGGTGGGGGCCACCTGCCAGCTGGGTAAGGGCTCCGAGCGAGTGCATGGGAACGTGGGCCGCGCATGCGGGCTGCGGGGG…	GCTAGCCTCGAGGATCAGCACGGGCACCTGGCACCCGCAGCCCAGCAGCCCCAGCAGCCCCAGCAGCCCCCGCAGCCCCAGCAGCCCCCGCAGCCCGCATGCGCGGCCCACGTTCCCATGCACTCGCTCGGAGCCCTTACCCAGCTGGCAGGTGGCCCCCACCCACTGCTCGGGGCAGATGCACTCAAAGCCGTCCACCTGGTCCACACAGGTGCCACCGGCCGCACACGGGTTCGAAGCACACTCATCGATGTCTGCAGAGGGTGGAGAAAGGTGGGGCCCTGGCAGTGTGAGCCGTGGGAATAAGGTCCCCATGGGCAGGTGGCGCTGCAAGCCTGGGTCTTCCTGCCATTTGTCCTCGCCAAGCCAGCCGCAGCCACACGTGTGGACTTGACCACT…	GCTAGCCTCGAGGATGTGAGTGTCTGCACGTGAGTAGGGGACTCCTGCCTAGTATCAGTGGGGGTCTGGGAGTGGGGCAACTCGCTGGGGATGGGGTGCAGTGGTCAAGTCCACACGTGTGGCTGCGGCTGGCTTGGCGAGGACAAATGGCAGGAAGACCCAGGCTTGCAGCGCCACCTGCCCATGGGGACCTTATTCCCACGGCTCACACTGCCAGGGCCCCACCTTTCTCCACCCTCTGCAGACATCGATGAGTGTGCTTCGAACCCGTGTGCGGCCGGTGGCACCTGTGTGGACCAGGTGGACGGCTTTGAGTGCATCTGCCCCGAGCAGTGGGTGGGGGCCACCTGCCAGCTGGGTAAGGGCTCCGAGCGAGTGCATGGGAACGTGGGCCGCGCA…
