## Supplementary Table 9 for "Single Cell Multiomics Across Nine Mammals Reveals Cell Type Specific Regulatory Conservation in the Brain"

### Sheet: Link_gRNAs
gRNA name	seqnames	start	end	gRNAcutSite	LinkIndex	PredictedTargetGene	Sequence
chr8_22222165	chr8	22220975	22222974	22222165	109559	DMTN, GFRA2, PHYHIP, SORBS3	GGTGTGTGTGAAAAACACGG
chr8 _22222266	chr8	22220975	22222974	22222266	109559	DMTN, GFRA2, PHYHIP, SORBS3	gtcctgcataggggtcacgg
chr8_22221198	chr8	22220975	22222974	22221198	109559	DMTN, GFRA2, PHYHIP, SORBS3	GCATTGGAGGCAACAGACGG
chr9_87668396	chr9	87667589	87669588	87668396	123562	DAPK1	AGGACAGGAAGGTAAGACGC
chr9_87667926	chr9	87667589	87669588	87667926	123562	DAPK1	gtcgagcacatattatgagg
chr9_87669246	chr9	87667589	87669588	87669246	123562	DAPK1	ccctttactagacattatcg
chr1_12617218	chr1	12615413	12617412	12617218	1363	DHRS3, TNFRSF1B	GAGAACGTCCTCATCACCGG
chr1_12616735	chr1	12615413	12617412	12616735	1363	DHRS3, TNFRSF1B	GGGTTGCCAAGGAAAATACG
chr1_12615462	chr1	12615413	12617412	12615462	1363	DHRS3, TNFRSF1B	GTGGGTGTGATAGTACAGAG
chr11_82756421	chr11	82756409	82758408	82756421	145930	FAM181B, RAB30	GAGATTCTGAGTCCTCAAGG
chr11_82758310	chr11	82756409	82758408	82758310	145930	FAM181B, RAB30	AAGACAGACGAAGTACAGAA
chr11_82757288	chr11	82756409	82758408	82757288	145930	FAM181B, RAB30	TGTCTTAATCTGCTCGTCGG
chr11_124935297	chr11	124934681	124936680	124935297	149665	CCDC15, NRGN	cacacaATTACAGAGCACCT
chr11_124936086	chr11	124934681	124936680	124936086	149665	CCDC15, NRGN	TCGGGCAGAGAAACTCCGAG
chr11_124935789	chr11	124934681	124936680	124935789	149665	CCDC15, NRGN	CTGCCGTGGGAAACATGTCA
chr14_105152528	chr14	105151392	105153391	105152528	176365	JAG2	AATCCCAAAATAGCTCAGGG
chr14_105151525	chr14	105151392	105153391	105151525	176365	JAG2	AGTGGTCAAGTCCACACGTG
chr14_105153348	chr14	105151392	105153391	105153348	176365	JAG2	gggatgTGAGGCCACCCACG
chr15 _67065032	chr15	67064882	67066881	67065032	180333	SMAD3	TCTAGTCGGTGAGATCACAC
chr15 _67066587	chr15	67064882	67066881	67066587	180333	SMAD3	GTGGAAGCCAGAGTGCCGCG
chr15 _67065849	chr15	67064882	67066881	67065849	180333	SMAD3	GGCGGCCGCGAGACTCCAAG
chr16_24175446	chr16	24173696	24175695	24175446	186111	PRKCB	gagaaagataaactccacgg
chr16_24174314	chr16	24173696	24175695	24174314	186111	PRKCB	GTTGCCTTAAGGACAAACTG
chr16_24174100	chr16	24173696	24175695	24174100	186111	PRKCB	cactgcagccttgatcacct
chr1_230334708	chr1	230332769	230334768	230334708	18617	PGBD5	GAGGACACTACCCTCAGTCA
chr1_230333042	chr1	230332769	230334768	230333042	18617	PGBD5	GCCGCAGCAGTAAATCCCTG
chr1_230333556	chr1	230332769	230334768	230333556	18617	PGBD5	CCATTAGGATGATGTAACCG
chr16_73057596	chr16	73057311	73059310	73057596	189072	ZFHX3	GCTGAGCTCAGAGACATCCG
chr16_73059122	chr16	73057311	73059310	73059122	189072	ZFHX3	GCTTCATTACCCAGGCACGA
chr16_73058543	chr16	73057311	73059310	73058543	189072	ZFHX3	TTACGCGGTTGCTTCTccgg
chr19_13961888	chr19	13961842	13963841	13961888	206082	ADGRL1,CACNA1A	CGAATCGCACAATAGTCATG
chr19_13962808	chr19	13961842	13963841	13962808	206082	ADGRL1,CACNA1A	GCCGCAGGACATCTCACTGG
chr19_13963709	chr19	13961842	13963841	13963709	206082	ADGRL1,CACNA1A	GCTCCAGCCGCTGCACCACG
chr20_6770358	chr20	6769287	6771286	6770358	210366	BMP2	TACAGGTCTAGCATGTAGGG
chr20_6769491	chr20	6769287	6771286	6769491	210366	BMP2	TGTGTATCTTGACTGCACTG
chr20_6771033	chr20	6769287	6771286	6771033	210366	BMP2	TGTAGTATTGATCTCCCACG
chr2_218272205	chr2	218271674	218273673	218272205	37198	TMBIM1	ACCTTGGCCAAGTCTCAGAG
chr2_218272416	chr2	218271674	218273673	218272416	37198	TMBIM1	tgacaggatctgatttgtgt
chr2_218272738	chr2	218271674	218273673	218272738	37198	TMBIM1	GCACCCCAGACCCAACATCA
chr3_13281785	chr3	13281169	13283168	13281785	40943	IQSEC1	GAAGACTAGAAATCACTGTG
chr3_13281313	chr3	13281169	13283168	13281313	40943	IQSEC1	GGAGTCTCAGAGACTCCGGA
chr3_13282527	chr3	13281169	13283168	13282527	40943	IQSEC1	GATCGAGCTCCGGATCTGGG
chr4_139511586	chr4	139510878	139512877	139511586	64891	ELF2	ATCTGACAATGGGACAACCA
chr4_139512079	chr4	139510878	139512877	139512079	64891	ELF2	tacaccagtggatcgcctgg
chr4_139512526	chr4	139510878	139512877	139512526	64891	ELF2	TCCTCTTGGGACCAGAAACG
_
_
_
_

### Sheet: Promoter_gRNAs
gRNA name	seqnames	start	end	gRNAcutSite	TargetGene	Sequence
chr8_22057016	chr8	22056493	22057493	22057016	DMTN	TGTCTCTTCCAGGAACCCCG
chr8_22057050	chr8	22056493	22057493	22057050	DMTN	CCTATTACCTAGGCTCCTGG
chr8_21788270	chr8	21788178	21789178	21788270	GFRA2	AATCAGCCCCAAATCCAATG
chr8_21788499	chr8	21788178	21789178	21788499	GFRA2	GCAGGGGAATTGGACCCGCG
chr8_22231589	chr8	22231503	22232506	22231589	PHYHIP	ACTGCAGCAGAACGGTCACG
chr8_22232066	chr8	22231503	22232506	22232066	PHYHIP	AGAGCGAAATCAAAGCAGCG
chr8_22551527	chr8	22551071	22552070	22551527	SORBS3	ATGTCGCTGGAAACTCTGAG
chr8_22551205	chr8	22551071	22552070	22551205	SORBS3	ACACACGTGCAAGCACAGGG
chr9_87497930	chr9	87497130	87498129	87497930	DAPK1	GAGTTGCCGAGTCCCCTCCG
chr9_87497354	chr9	87497130	87498129	87497354	DAPK1	ACCTGTTTCGTGGTAAACGT
chr1_12618085	chr1	12617436	12618437	12618085	DHRS3	CAGCCTCTGCTGGAACAgag
chr1_12617696	chr1	12617436	12618437	12617696	DHRS3	TAATGTTTACAGACTGACAG
chr1_12166839	chr1	12166738	12167742	12166839	TNFRSF1B	AGTGCTGGGAGTGACGCTGG
chr1_12167220	chr1	12166738	12167742	12167220	TNFRSF1B	AAGGCTGCGCACCAGCCGGG
chr11_82734048	chr11	82733448	82734447	82734048	FAM181B	GAGTCAAGAGAAACACCACG
chr11_82733603	chr11	82733448	82734447	82733603	FAM181B	TTTCGAGGACGATGAGACCG
chr11_83071905	chr11	83071453	83072452	83071905	RAB30	GTAGCACAATGAATGCAGTG
chr11_83071643	chr11	83071453	83072452	83071643	RAB30	AGCCTTGAGAACTAAGCGGG
chr11_124953964	chr11	124953783	124954783	124953964	CCDC15	GTAATGCGCCATGTGAGGCG
chr11_124954177	chr11	124953783	124954783	124954177	CCDC15	AAGTGGCGGTCTACTTGAGG
chr11_124739905	chr11	124739578	124740577	124739905	NRGN	CGAATGTAACCTGAGCCCCG
chr11_124740115	chr11	124739578	124740577	124740115	NRGN	CCGTAAGTTAGAGGGCCCGG
chr14_105168266	chr14	105168224	105169223	105168266	JAG2	CGAGGGCTTCCGAACCACGG
chr14_105168886	chr14	105168224	105169223	105168886	JAG2	ggCGCCCCAGGCTTTAAAGG
chr15_67065849	chr15	67065018	67066017	67065849	SMAD3	GGCGGCCGCGAGACTCCAAG
chr15_67065032	chr15	67065018	67066017	67065032	SMAD3	TCTAGTCGGTGAGATCACAC
chr16_23835711	chr16	23835696	23836695	23835711	PRKCB	CGTTCAGGAGATGTGCCCAG
chr16_23836300	chr16	23835696	23836695	23836300	PRKCB	GGGCTGCTTGAAGAAGCGGG
chr1_230425787	chr1	230425596	230426596	230425787	PGBD5	GAACCCCTTCTACAGCACCT
chr1_230425617	chr1	230425596	230426596	230425617	PGBD5	CCGGTATCCTCGAAGCGCGG
chr16_73059616	chr16	73059303	73060302	73059616	ZFHX3	AGAGCATCTCCAAAGAATGG
chr16_73059424	chr16	73059303	73060302	73059424	ZFHX3	cacCGAGAAGTGGAATGCAT
chr19_14205870	chr19	14205651	14206651	14205870	ADGRL1	CCGTGTCCCCTCCCCCCTCG
chr19_14206456	chr19	14205651	14206651	14206456	ADGRL1	CCAGCCCCCTCCGACGCCGG
chr19_13506161	chr19	13505777	13506776	13506161	CACNA1A	gctgcccACGACCACCCCGG
chr19_13506361	chr19	13505777	13506776	13506361	CACNA1A	ACGACTGCGGAGACGCTCCA
chr20_6768077	chr20	6767136	6768135	6768077	BMP2	CCTGGGGTCCGATCACACCT
chr20_6767865	chr20	6767136	6768135	6767865	BMP2	CAGCGCCGAGTGGATCACCG
chr2_218292672	chr2	218291771	218292774	218292672	TMBIM1	ACGCCTCACTAATAACACAG
chr2_218292516	chr2	218291771	218292774	218292516	TMBIM1	GGAGTGTTGCAAGTCCTCCG
chr3_13073148	chr3	13072817	13073816	13073148	IQSEC1	GGGGCGAGTCACATTCCCGG
chr3_13073695	chr3	13072817	13073816	13073695	IQSEC1	GATGACACTACTTTCCAAGG
chr4_139176658	chr4	139176608	139177609	139176658	ELF2	GAAGAGGTTACAGACCCCGG
chr4_139176998	chr4	139176608	139177609	139176998	ELF2	TGAGAGGGAAAAGGACGCCG
